# CilioGenics: an integrated method and database for predicting novel ciliary genes

**DOI:** 10.1101/2023.03.31.535034

**Authors:** Mustafa S. Pir, Ferhan Yenisert, Aslı Karaman, Efe Begar, Sofia Tsiropoulou, Elif Nur Firat-Karalar, Oliver E Blacque, Sukru S. Oner, Osman Doluca, Sebiha Cevik, Oktay I. Kaplan

## Abstract

Discovering the entire list of human ciliary genes would help in the diagnosis of cilia-related human disorders known as ciliopathy, but at present the genetic diagnosis of many ciliopathies (over 30%) is far from complete (Bachmann-Gagescu et al., 2015; Knopp et al., 2015; Paff et al., 2018). In a theory, many independent approaches may uncover the whole list of ciliary genes, but 30% of the genes on the ciliary gene list are still ciliary candidate genes (van Dam et al., 2019; Vasquez et al., 2021). All of these cutting-edge techniques, however, have relied on a different single strategy to discover ciliary candidate genes. Because different methodologies demonstrated distinct capabilities with varying quality, categorizing the ciliary candidate genes in the ciliary gene list without further evidence has been difficult. Here, we present a method for predicting ciliary capacity of each human gene that incorporates diverse methodologies (single-cell RNA sequencing, protein-protein interactions (PPIs), comparative genomics, transcription factor (TF)-network analysis, and text mining). By integrating multiple approaches, we reveal previously undiscovered ciliary genes. Our method, CilioGenics, outperforms other approaches that are dependent on a single method. Our top 500 gene list contains 256 new candidate ciliary genes, with 31 experimentally validated. Our work suggests that combining several techniques can give useful evidence for predicting the ciliary capability of all human genes.
