## Supplementary Table 1 for "CilioGenics: an integrated method and database for predicting novel ciliary genes"

### Sheet: table_S1
Gene_name	Ciliary	C_elegans Single_cell
CLSTN1	Unknown	YES
DYNC2H1	YES	YES
NPDC1	Unknown	YES
LOXHD1	Unknown	YES
PTPRN	Unknown	YES
PCSK2	Unknown	YES
APLP1	Unknown	YES
CPE	Unknown	YES
PAM	Unknown	YES
NPHP4	YES	YES
NRSN1	Unknown	YES
AKT1	YES	YES
ALK	Unknown	YES
WDR19	YES	YES
CD9	Unknown	YES
ATF1	Unknown	YES
RAB11FIP3	YES	YES
TOGARAM1	YES	YES
CAMK2D	Unknown	YES
PPEF1	Unknown	YES
ANK2	Unknown	YES
CCNI	Unknown	YES
IGF1R	YES	YES
SCG5	Unknown	YES
CAMTA2	Unknown	YES
FOXO1	Unknown	YES
TRERF1	Unknown	YES
NCOR1	Unknown	YES
GDE1	Unknown	YES
KIF17	YES	YES
SYT4	Unknown	YES
IFT140	YES	YES
KDM6A	Unknown	YES
GDF11	Unknown	YES
GPI	Unknown	YES
CALCR	Unknown	YES
KCNN1	Unknown	YES
PDE2A	Unknown	YES
PRKD1	Unknown	YES
GUCY2D	Unknown	YES
YWHAB	Unknown	YES
PTCH1	YES	YES
GNAO1	Unknown	YES
DACH2	Unknown	YES
JUN	Unknown	YES
EGFLAM	Unknown	YES
PELI3	Unknown	YES
PLCE1	Unknown	YES
HSPA1B	Unknown	YES
SLC10A3	Unknown	YES
PLCB4	Unknown	YES
PRKCE	Unknown	YES
TRPV5	Unknown	YES
RABGEF1	Unknown	YES
DYRK3	Unknown	YES
ARHGAP6	Unknown	YES
GNAZ	Unknown	YES
WDR35	YES	YES
FOXP1	Unknown	YES
HIPK1	Unknown	YES
LITAF	Unknown	YES
ANXA10	Unknown	YES
TUB	YES	YES
PTP4A2	Unknown	YES
ANKRD18A	Unknown	YES
AKAP1	Unknown	YES
TTC30B	YES	YES
GUCY1B1	Unknown	YES
IFT172	YES	YES
AMPD2	Unknown	YES
ASH1L	Unknown	YES
MACO1	Unknown	YES
CYP2U1	Unknown	YES
KCNH5	Unknown	YES
EPAS1	Unknown	YES
L1CAM	Unknown	YES
IFT122	YES	YES
SIPA1	Unknown	YES
CALM1	Unknown	YES
UNC13A	Unknown	YES
TTLL11	Unknown	YES
KCNK12	Unknown	YES
PLSCR2	Unknown	YES
CADPS	Unknown	YES
EVA1C	Unknown	YES
SCYL2	Unknown	YES
KCNA1	Unknown	YES
CAMK1	Unknown	YES
MAPK1	YES	YES
NPC1	Unknown	YES
ATF2	Unknown	YES
PTCHD1	Unknown	YES
DUSP16	Unknown	YES
GNB1	YES	YES
ARPP21	Unknown	YES
PPP3CB	Unknown	YES
MYRF	Unknown	YES
FHAD1	Unknown	YES
NRXN1	Unknown	YES
IFT81	YES	YES
IFT88	YES	YES
BRSK1	Unknown	YES
CHD3	Unknown	YES
BBS7	YES	YES
KIF1A	Unknown	YES
DGKQ	Unknown	YES
RXRA	Unknown	YES
SLC13A2	Unknown	YES
SPA17	YES	YES
IFT74	YES	YES
EGLN1	Unknown	YES
CROCC	YES	YES
ATP2C1	Unknown	YES
IFT46	YES	YES
ARPP19	Unknown	YES
FOXR1	Unknown	YES
SNAP23	Unknown	YES
MAK	YES	YES
BAIAP3	Unknown	YES
GABARAP	Unknown	YES
ARRDC1	Unknown	YES
GUK1	Unknown	YES
MAP3K12	Unknown	YES
TRAF3IP1	YES	YES
IST1	Unknown	YES
CNGB1	YES	YES
ZMYND11	Unknown	YES
TTC8	YES	YES
H2AX	Unknown	YES
FAIM2	Unknown	YES
ADORA2B	Unknown	YES
SLC35F6	Unknown	YES
PDCD6IP	Unknown	YES
CAPN1	Unknown	YES
PTPRD	Unknown	YES
STAT5A	Unknown	YES
CHD6	Unknown	YES
ARMC9	YES	YES
TUBB4B	YES	YES
HIVEP1	Unknown	YES
PDE1A	Unknown	YES
CC2D2A	YES	YES
SEC14L1	Unknown	YES
NPY6R	Unknown	YES
PITPNM2	Unknown	YES
POU4F2	Unknown	YES
ABCC4	YES	YES
SLC44A2	Unknown	YES
GUCY2C	Unknown	YES
SMC4	Unknown	YES
PTBP1	Unknown	YES
EGR1	Unknown	YES
MAP3K15	Unknown	YES
OAZ2	Unknown	YES
GNAI3	Unknown	YES
RNF150	Unknown	YES
AHR	Unknown	YES
ODR4	Unknown	YES
PDE8A	Unknown	YES
PGRMC1	Unknown	YES
FBF1	YES	YES
CAMKK1	Unknown	YES
NIPA2	Unknown	YES
RPGRIP1L	YES	YES
MAP2K6	Unknown	YES
PLSCR1	Unknown	YES
KCNF1	YES	YES
KCNH2	Unknown	YES
ENPP1	Unknown	YES
IFT22	YES	YES
BBS5	YES	YES
CDK16	Unknown	YES
SLC22A10	Unknown	YES
CD151	Unknown	YES
EHD1	YES	YES
FLCN	YES	YES
RPS6KA1	Unknown	YES
PTPRB	Unknown	YES
FAAH2	Unknown	YES
KCNT1	Unknown	YES
DGKI	Unknown	YES
NPY5R	YES	YES
KCTD10	YES	YES
IFT57	YES	YES
USP6NL	Unknown	YES
NEK10	YES	YES
GNG7	Unknown	YES
KCNQ1	YES	YES
CELSR2	YES	YES
PRKCA	Unknown	YES
AVP	Unknown	YES
HECW1	Unknown	YES
HNF4A	Unknown	YES
UPP1	Unknown	YES
TUBAL3	Unknown	YES
UGCG	Unknown	YES
INPP5E	YES	YES
RGS17	Unknown	YES
SLC16A14	Unknown	YES
TPD52	Unknown	YES
FBXO25	Unknown	YES
IFT80	YES	YES
CRTC1	Unknown	YES
CDKL1	Unknown	YES
HDAC4	Unknown	YES
EFCAB7	YES	YES
STAC	Unknown	YES
SLC24A2	Unknown	YES
GRAMD4	Unknown	YES
DOC2A	Unknown	YES
MFSD4B	Unknown	YES
BBS2	YES	YES
ZMIZ2	Unknown	YES
ZC2HC1A	Unknown	YES
CNGA1	YES	YES
CACNA1A	Unknown	YES
GSKIP	Unknown	YES
GREM1	Unknown	YES
LDHAL6A	Unknown	YES
ABCC3	Unknown	YES
SYT1	Unknown	YES
BBS1	YES	YES
CLCN2	Unknown	YES
ERG	Unknown	YES
AK5	Unknown	YES
UFSP2	Unknown	YES
ARHGEF11	Unknown	YES
SQSTM1	Unknown	YES
SMAD2	YES	YES
PLEKHG5	Unknown	YES
UBL3	Unknown	YES
NELL1	Unknown	YES
KCND2	Unknown	YES
SAXO1	YES	YES
MAPK11	Unknown	YES
TMEM67	YES	YES
NR4A1	Unknown	YES
ECE1	Unknown	YES
GPR158	Unknown	YES
BBS9	YES	YES
SIK2	Unknown	YES
PPHLN1	Unknown	YES
APBA1	Unknown	YES
C1GALT1C1	Unknown	YES
RGS9	Unknown	YES
FNDC3A	Unknown	YES
GNA15	Unknown	YES
SCNN1G	Unknown	YES
RP1	YES	YES
RBPMS	Unknown	YES
ARRB2	Unknown	YES
GNA12	Unknown	YES
STK33	Unknown	YES
PPARD	Unknown	YES
NEK9	Unknown	YES
RNF19B	Unknown	YES
NXNL2	Unknown	YES
ZNF740	Unknown	YES
CLIP1	Unknown	YES
ABCA4	Unknown	YES
PXDN	Unknown	YES
INS	Unknown	YES
SLC17A5	Unknown	YES
GLI4	Unknown	YES
GPSM1	YES	YES
NWD1	Unknown	YES
CYGB	Unknown	YES
CEP104	YES	YES
UNC119	Unknown	YES
RASGRP3	Unknown	YES
EFNB1	Unknown	YES
HEXD	Unknown	YES
RIMS1	Unknown	YES
POR	Unknown	YES
MAPK8IP1	Unknown	YES
GRB10	Unknown	YES
ACOT8	Unknown	YES
PAX2	Unknown	YES
LIPE	Unknown	YES
ATP9B	Unknown	YES
CPNE5	Unknown	YES
STX1A	Unknown	YES
ARL13B	YES	YES
CDC34	Unknown	YES
MARCHF1	Unknown	YES
PPP1R37	Unknown	YES
KIF3B	YES	YES
GDPGP1	Unknown	YES
OTX2	Unknown	YES
IFT52	YES	YES
DHRS1	Unknown	YES
DCAKD	Unknown	YES
ACBD3	Unknown	YES
SMAD4	Unknown	YES
GRM4	Unknown	YES
TTC26	YES	YES
CHAC1	Unknown	YES
WDR54	Unknown	YES
RAB14	Unknown	YES
MAP2K1	Unknown	YES
NPY1R	Unknown	YES
KCNK18	Unknown	YES
MADD	Unknown	YES
KIFAP3	Unknown	YES
ATP2B1	Unknown	YES
CACNA1I	Unknown	YES
FBXO11	Unknown	YES
SYT10	Unknown	YES
AGTR1	Unknown	YES
ELMOD3	Unknown	YES
UGT2A3	Unknown	YES
BBS4	YES	YES
PPARA	YES	YES
PAX6	Unknown	YES
PPP3R1	Unknown	YES
GGA2	Unknown	YES
PTPDC1	YES	YES
CLUAP1	YES	YES
ATP8B2	Unknown	YES
TREH	Unknown	YES
CCDC154	Unknown	YES
IGSF9	Unknown	YES
KIF19	YES	YES
SYT7	Unknown	YES
SLCO4C1	Unknown	YES
KIF28P	Unknown	YES
PRLHR	Unknown	YES
HECA	Unknown	YES
HTR1A	Unknown	YES
DGKB	Unknown	YES
PSAT1	Unknown	YES
WDFY3	Unknown	YES
CYP2A13	Unknown	YES
KCNQ4	Unknown	YES
MXRA7	Unknown	YES
UNC79	Unknown	YES
CYP3A4	Unknown	YES
RNF11	Unknown	YES
RIMBP2	Unknown	YES
DEGS1	Unknown	YES
STOM	Unknown	YES
TMEM132B	Unknown	YES
ABCB1	Unknown	YES
SOX14	Unknown	YES
MAPK10	Unknown	YES
PDE10A	Unknown	YES
DRD4	Unknown	YES
SNX17	YES	YES
STON2	Unknown	YES
NIM1K	Unknown	YES
ATL1	Unknown	YES
TPPP2	YES	YES
REG3A	Unknown	YES
RAB28	YES	YES
RP2	YES	YES
SMTNL2	Unknown	YES
SVOP	Unknown	YES
SLC51A	Unknown	YES
TTC39A	Unknown	YES
CELF5	Unknown	YES
CCKAR	Unknown	YES
H3-3B	Unknown	YES
CCDC186	Unknown	YES
PICK1	Unknown	YES
TIAM2	Unknown	YES
CNGA2	YES	YES
YPEL2	Unknown	YES
DYNC2LI1	YES	YES
TPRA1	YES	YES
RBFOX1	Unknown	YES
VAMP2	Unknown	YES
PIP4K2A	Unknown	YES
NCS1	Unknown	YES
IQGAP1	Unknown	YES
NSF	Unknown	YES
TOM1L2	Unknown	YES
FAAH	Unknown	YES
SLC6A4	Unknown	YES
N6AMT1	Unknown	YES
REG1A	Unknown	YES
SLC12A4	Unknown	YES
WDR31	Unknown	YES
NDRG1	Unknown	YES
KIF13A	Unknown	YES
FAT1	Unknown	YES
OSBPL5	Unknown	YES
SLC17A7	Unknown	YES
CYB561	Unknown	YES
GRK2	YES	YES
LMX1B	Unknown	YES
HPGDS	Unknown	YES
NPHP1	YES	YES
RUNDC1	Unknown	YES
DNM1	Unknown	YES
ANKFN1	Unknown	YES
CDK20	YES	YES
ABCD1	Unknown	YES
KATNIP	YES	YES
RHBDL1	Unknown	YES
DUSP6	Unknown	YES
PAQR7	Unknown	YES
LMLN	Unknown	YES
SLC15A1	Unknown	YES
ARL6	YES	YES
DUSP14	Unknown	YES
ELOC	Unknown	YES
ELAPOR2	Unknown	YES
RGS14	Unknown	YES
GBA2	Unknown	YES
SH3GL3	Unknown	YES
TMEM237	YES	YES
PUSL1	Unknown	YES
TULP4	Unknown	YES
FRMPD1	Unknown	YES
BMPR1A	Unknown	YES
ZDHHC1	Unknown	YES
RGS6	Unknown	YES
CA10	Unknown	YES
DMXL2	Unknown	YES
PACSIN1	YES	YES
SLC8A2	Unknown	YES
MPPED1	Unknown	YES
GAS8	YES	YES
STXBP5	Unknown	YES
SLC12A8	Unknown	YES
CA8	Unknown	YES
ARRDC4	Unknown	YES
ADCY6	YES	YES
KCNC1	Unknown	YES
GGT1	Unknown	YES
TBC1D16	Unknown	YES
RAB27A	Unknown	YES
MYO1D	Unknown	YES
TRPA1	Unknown	YES
RAB26	Unknown	YES
ACP4	Unknown	YES
ANO4	Unknown	YES
SYDE1	Unknown	YES
RPE65	Unknown	YES
TRPM1	Unknown	YES
NEDD4	Unknown	YES
ZEB1	Unknown	YES
SLC8A1	Unknown	YES
SLC26A1	Unknown	YES
MAP2K4	Unknown	YES
BNIP3	Unknown	YES
FUT3	Unknown	YES
PPP1R9A	Unknown	YES
SRY	Unknown	YES
RCVRN	Unknown	YES
CALML5	Unknown	YES
OGA	Unknown	YES
UBE2H	Unknown	YES
HOXB8	Unknown	YES
UNC80	Unknown	YES
C1orf21	Unknown	YES
ITPR1	Unknown	YES
KIAA0930	Unknown	YES
UTS2R	Unknown	YES
OSCP1	Unknown	YES
PHYHIP	Unknown	YES
HHAT	Unknown	YES
DRD2	YES	YES
WBP2	Unknown	YES
SKP1	Unknown	YES
LHX1	Unknown	YES
TCTN1	YES	YES
OR5B17	Unknown	YES
GRAMD1A	Unknown	YES
BBIP1	YES	YES
KDM1B	Unknown	YES
MCTP1	Unknown	YES
ACP2	Unknown	YES
NALCN	Unknown	YES
SLC18A3	Unknown	YES
HCRTR1	Unknown	YES
TRMT9B	Unknown	YES
CBX4	Unknown	YES
F2R	Unknown	YES
TCF12	Unknown	YES
MYCBP2	Unknown	YES
SH3D19	Unknown	YES
CBLB	Unknown	YES
ADAM9	Unknown	YES
UGT3A2	Unknown	YES
ABHD4	Unknown	YES
GPR139	Unknown	YES
KCNIP1	Unknown	YES
ZNF474	Unknown	YES
SGSM3	Unknown	YES
ANO8	Unknown	YES
HID1	Unknown	YES
CD37	Unknown	YES
TMEM145	Unknown	YES
SAXO2	Unknown	YES
CTSB	Unknown	YES
SIX4	Unknown	YES
ARHGEF39	Unknown	YES
TMEM53	Unknown	YES
NCK1	Unknown	YES
MFSD8	Unknown	YES
LGALS12	Unknown	YES
TMEM200A	Unknown	YES
GLRA1	Unknown	YES
MAPT	Unknown	YES
OTX1	Unknown	YES
TACR2	Unknown	YES
GCNT1	Unknown	YES
PAFAH2	Unknown	YES
DCLK3	Unknown	YES
PDE6D	YES	YES
EIF2AK2	Unknown	YES
AVPR1B	Unknown	YES
FGFRL1	Unknown	YES
DMRTA2	Unknown	YES
MECOM	Unknown	YES
FZD5	Unknown	YES
BIRC6	Unknown	YES
EOGT	Unknown	YES
DCDC2B	Unknown	YES
LRP10	Unknown	YES
SGSM1	Unknown	YES
RNF141	Unknown	YES
TMEM231	YES	YES
GTPBP4	Unknown	YES
MCF2	Unknown	YES
ZFHX3	Unknown	YES
RAPGEF3	Unknown	YES
ARMC10	Unknown	YES
ARFGEF3	Unknown	YES
NEK7	Unknown	YES
PBLD	Unknown	YES
CDPF1	Unknown	YES
TOLLIP	Unknown	YES
IP6K1	Unknown	YES
SSTR5	Unknown	YES
NFYA	Unknown	YES
SLC49A3	Unknown	YES
LARGE2	Unknown	YES
UGT1A1	Unknown	YES
TMCO4	Unknown	YES
KATNB1	Unknown	YES
SYN1	Unknown	YES
SLC37A4	Unknown	YES
RYBP	Unknown	YES
IFT20	YES	YES
SQOR	Unknown	YES
CALML4	Unknown	YES
KCNJ14	Unknown	YES
CDK5R1	Unknown	YES
FOLH1	Unknown	YES
RBMY1D	Unknown	YES
TINAGL1	Unknown	YES
RAB3A	Unknown	YES
SERPINI1	Unknown	YES
GPX4	Unknown	YES
PLCXD2	Unknown	YES
ARGFX	Unknown	YES
WWOX	Unknown	YES
SLC9A9	Unknown	YES
SGMS1	Unknown	YES
GBA	Unknown	YES
LCOR	Unknown	YES
SLC23A1	Unknown	YES
SFTPD	Unknown	YES
CHKA	Unknown	YES
SULT1B1	Unknown	YES
SLC5A7	Unknown	YES
GCNT2	Unknown	YES
KLRF2	Unknown	YES
CFAP410	YES	YES
FEV	Unknown	YES
FER	Unknown	YES
HDAC11	Unknown	YES
STXBP1	Unknown	YES
EIF4A2	Unknown	YES
SDR42E1	Unknown	YES
MKS1	YES	YES
FAM102A	Unknown	YES
KCTD5	Unknown	YES
PRCP	Unknown	YES
B3GALT1	Unknown	YES
IFI30	Unknown	YES
ADGRG2	Unknown	YES
SNX27	Unknown	YES
MYOC	Unknown	YES
FAIM	Unknown	YES
SMAD6	Unknown	YES
DNASE2	Unknown	YES
MEFV	Unknown	YES
FAXC	Unknown	YES
STX19	Unknown	YES
NMNAT1	Unknown	YES
HS3ST6	Unknown	YES
