## Supplementary Table 3 for "CilioGenics: an integrated method and database for predicting novel ciliary genes"

### Sheet: table_S3
Gene List of Cluster 31 and Cluster 37)
Gene_name	Ciliary	Single_cell
ACYP1	Unknown	YES
ACYP2	Unknown	YES
AGBL1	Unknown	NO
AGBL2	Unknown	YES
AGBL3	Unknown	NO
AGBL4	Unknown	YES
AGBL5	Ciliary	YES
AGTPBP1	Unknown	NO
AIDA	Unknown	NO
ARL2BP	Ciliary	YES
ARMC2	Ciliary	YES
ARMH1	Unknown	YES
ATAT1	Ciliary	NO
AXDND1	Unknown	NO
B9D1	Ciliary	YES
B9D2	Ciliary	YES
BBOF1	Ciliary	YES
BBS1	Ciliary	YES
BBS2	Ciliary	YES
BBS5	Ciliary	YES
BBS7	Ciliary	YES
BBS9	Ciliary	YES
C4orf47	Unknown	YES
C11orf49	Unknown	YES
C11orf65	Unknown	NO
CADPS2	Unknown	YES
CATIP	Ciliary	YES
CC2D2A	Ciliary	YES
CC2D2B	Unknown	NO
CCDC13	Ciliary	YES
CCDC38	Unknown	NO
CCDC39	Ciliary	YES
CCDC40	Ciliary	YES
CCDC42	Unknown	NO
CCDC57	Unknown	YES
CCDC61	Unknown	YES
CCDC63	Unknown	NO
CCDC65	Ciliary	YES
CCDC77	Unknown	NO
CCDC96	Unknown	YES
CCDC103	Ciliary	NO
CCDC112	Unknown	NO
CCDC113	Unknown	YES
CCDC146	Unknown	YES
CCDC148	Unknown	YES
CCDC180	Unknown	YES
CDKN3	Unknown	NO
CENPC	Unknown	YES
CENPJ	Ciliary	NO
CEP20	Ciliary	YES
CEP41	Ciliary	YES
CEP43	Unknown	YES
CEP44	Unknown	YES
CEP76	Unknown	NO
CEP120	Ciliary	YES
CEP131	Ciliary	YES
CEP164	Ciliary	YES
CEP290	Ciliary	YES
CFAP20DC	Unknown	YES
CFAP36	Ciliary	YES
CFAP43	Ciliary	YES
CFAP45	Unknown	YES
CFAP46	Unknown	YES
CFAP47	Ciliary	YES
CFAP53	Ciliary	YES
CFAP54	Ciliary	YES
CFAP58	Ciliary	YES
CFAP61	Unknown	YES
CFAP65	Ciliary	YES
CFAP69	Ciliary	YES
CFAP73	Unknown	YES
CFAP74	Unknown	YES
CFAP91	Unknown	YES
CFAP92	Unknown	YES
CFAP97D1	Unknown	NO
CFAP97D2	Unknown	YES
CFAP99	Unknown	YES
CFAP100	Ciliary	YES
CFAP161	Ciliary	YES
CFAP206	Unknown	YES
CFAP221	Ciliary	YES
CFAP298	Ciliary	YES
CFAP299	Unknown	YES
CFAP300	Ciliary	YES
CLUAP1	Ciliary	YES
COMMD3	Unknown	YES
CXorf58	Unknown	NO
DLEC1	Ciliary	YES
DNAAF2	Ciliary	YES
DNAAF3	Ciliary	YES
DNAAF5	Ciliary	YES
DNAAF6	Ciliary	YES
DNAAF9	Unknown	YES
DNAI3	Ciliary	YES
DNAI7	Unknown	YES
DNALI1	Ciliary	YES
DPCD	Ciliary	YES
DRC1	Ciliary	YES
DRC7	Ciliary	YES
DSPP	Unknown	NO
DYNC2LI1	Ciliary	YES
DYNLT2	Unknown	NO
DYNLT2B	Ciliary	YES
DYNLT4	Unknown	YES
DYNLT5	Unknown	YES
DZANK1	Ciliary	YES
DZIP1	Ciliary	YES
DZIP1L	Ciliary	YES
EFCAB10	Unknown	YES
EFHC1	Ciliary	YES
EFHC2	Unknown	YES
ENKUR	Ciliary	YES
FAM161A	Ciliary	YES
FAM161B	Unknown	NO
FAM184A	Unknown	YES
FAM184B	Unknown	NO
FAM221A	Unknown	YES
FAM221B	Unknown	NO
GAS8	Ciliary	YES
GOLGA6L1	Unknown	NO
GOLGA6L2	Unknown	NO
GOLGA6L4	Unknown	NO
GOLGA6L7	Unknown	NO
GOLGA6L10	Unknown	NO
GTF2IRD2	Unknown	YES
GTF2IRD2B	Unknown	YES
HSPB11	Ciliary	YES
HYDIN	Ciliary	YES
IFT20	Ciliary	YES
IFT22	Ciliary	YES
IFT43	Ciliary	YES
IFT46	Ciliary	YES
IFT52	Ciliary	YES
IFT57	Ciliary	YES
IFT74	Ciliary	YES
IFT81	Ciliary	YES
IFT140	Ciliary	YES
IFT172	Ciliary	YES
IQCD	Unknown	YES
IQCG	Ciliary	YES
IQCH	Unknown	YES
IQUB	Unknown	YES
KATNIP	Ciliary	YES
KIFAP3	Unknown	YES
KIFBP	Unknown	YES
LRRC36	Unknown	NO
LRRC43	Unknown	YES
LRRC56	Ciliary	YES
LRRIQ3	Unknown	YES
LZTFL1	Ciliary	YES
MEIG1	Unknown	YES
MIS18BP1	Unknown	NO
MKS1	Ciliary	YES
MRPS15	Unknown	NO
MYCBPAP	Unknown	YES
NOXRED1	Unknown	NO
NPHP4	Ciliary	YES
ODAD1	Ciliary	YES
ODAD3	Ciliary	YES
OFD1	Ciliary	YES
OSCP1	Unknown	YES
PACRG	Ciliary	YES
PACRGL	Unknown	YES
PDE6D	Ciliary	YES
PIBF1	Ciliary	YES
PIH1D2	Unknown	YES
POC5	Ciliary	YES
POGK	Unknown	NO
RGS22	Unknown	YES
RIBC1	Unknown	YES
RIBC2	Unknown	YES
RNF32	Unknown	NO
RNF180	Unknown	NO
RNF213	Unknown	YES
RNLS	Unknown	NO
ROPN1	Unknown	NO
ROPN1B	Unknown	NO
ROPN1L	Ciliary	YES
RPGRIP1	Ciliary	NO
RPGRIP1L	Ciliary	YES
RRBP1	Unknown	NO
RSPH3	Ciliary	YES
RSPH4A	Ciliary	YES
RSPH6A	Ciliary	NO
RSPH9	Ciliary	YES
RTTN	Ciliary	NO
RXYLT1	Unknown	YES
SANBR	Unknown	YES
SASS6	Ciliary	NO
SAXO2	Unknown	YES
SCAPER	Ciliary	NO
SPAG17	Ciliary	YES
SPATA4	Unknown	YES
SPATA17	Unknown	YES
SPEF1	Ciliary	YES
SPEF2	Ciliary	YES
SSNA1	Ciliary	YES
STIL	Ciliary	NO
STPG2	Unknown	NO
TAF1C	Unknown	NO
TBC1D19	Unknown	NO
TEX9	Unknown	YES
TMEM67	Ciliary	YES
TMEM181	Unknown	YES
TMEM231	Ciliary	YES
TPPP	Unknown	YES
TPPP2	Ciliary	YES
TPPP3	Unknown	YES
TRAF3IP1	Ciliary	YES
TRIM13	Unknown	YES
TRIM47	Unknown	NO
TTC5	Unknown	YES
TTC16	Unknown	YES
TTC21A	Unknown	YES
TTC21B	Ciliary	YES
TTC26	Ciliary	YES
TTC29	Ciliary	YES
TTC30A	Ciliary	YES
TTC30B	Ciliary	YES
UBFD1	Unknown	NO
UBXN11	Unknown	YES
UNC119	Unknown	YES
UNC119B	Unknown	YES
VASH1	Unknown	NO
VASH2	Unknown	NO
WDR35	Ciliary	YES
WDR54	Unknown	YES
ZC2HC1A	Unknown	YES
ZC2HC1B	Unknown	NO
ZMYND10	Ciliary	YES
ZMYND12	Unknown	YES
ZNF474	Unknown	YES
