## Supplementary Table 4 for "CilioGenics: an integrated method and database for predicting novel ciliary genes"

### Sheet: Table_S4
Six cilia-related transcription factors (TF), including RFX2, RFX3, MYB, GLIS3, and JAZF1 and FOXJ1
Gene_name	Ciliary Gene	Ciliary TF interactions
A1CF	Unknown	YES
ABCA13	Unknown	YES
ABCC1	Unknown	YES
ABCC5	Unknown	YES
ABCF2	Unknown	YES
ABCG2	Unknown	YES
ABHD17B	Unknown	YES
ABLIM1	YES	YES
ACADSB	Unknown	YES
ACSL4	Unknown	YES
ACSM3	Unknown	YES
ACTN2	Unknown	YES
ACTR3	Unknown	YES
ACVR1	Unknown	YES
ADAM9	Unknown	YES
ADAMTS12	Unknown	YES
ADD3	Unknown	YES
ADGB	Unknown	YES
ADGRA3	Unknown	YES
ADGRF1	Unknown	YES
ADGRF5	Unknown	YES
ADGRL2	Unknown	YES
ADGRV1	YES	YES
ADH5	Unknown	YES
ADK	Unknown	YES
AFG1L	Unknown	YES
AGAP6	Unknown	YES
AGBL2	Unknown	YES
AGBL3	Unknown	YES
AGBL4	Unknown	YES
AGFG2	Unknown	YES
AHI1	YES	YES
AHSA1	Unknown	YES
AK7	YES	YES
AK8	YES	YES
AK9	Unknown	YES
AKAP6	Unknown	YES
AKAP9	Unknown	YES
AKAP13	Unknown	YES
ALDH1A1	Unknown	YES
ALMS1	YES	YES
AMFR	Unknown	YES
AMY2B	Unknown	YES
ANGPTL5	Unknown	YES
ANK3	Unknown	YES
ANKAR	Unknown	YES
ANKEF1	Unknown	YES
ANKFN1	Unknown	YES
ANKMY1	Unknown	YES
ANKRA2	Unknown	YES
ANKRD12	Unknown	YES
ANKRD42	Unknown	YES
ANKRD44	Unknown	YES
ANKRD45	Unknown	YES
ANKRD66	Unknown	YES
ANKUB1	Unknown	YES
ANO3	Unknown	YES
ANO6	Unknown	YES
ANXA2	Unknown	YES
AOPEP	Unknown	YES
AP2A2	Unknown	YES
APBB2	Unknown	YES
APOB	Unknown	YES
APOLD1	Unknown	YES
APOO	Unknown	YES
APP	Unknown	YES
ARAP1	Unknown	YES
ARAP2	Unknown	YES
ARF4	YES	YES
ARFGEF2	Unknown	YES
ARFGEF3	Unknown	YES
ARHGAP10	Unknown	YES
ARHGAP18	Unknown	YES
ARHGAP24	Unknown	YES
ARHGAP26	Unknown	YES
ARHGAP29	Unknown	YES
ARHGAP31	Unknown	YES
ARHGAP32	Unknown	YES
ARHGAP39	Unknown	YES
ARHGAP42	Unknown	YES
ARHGAP44	Unknown	YES
ARHGEF3	Unknown	YES
ARHGEF7	Unknown	YES
ARHGEF28	Unknown	YES
ARHGEF33	Unknown	YES
ARHGEF38	Unknown	YES
ARID5B	Unknown	YES
ARL2BP	YES	YES
ARL6	YES	YES
ARL6IP1	Unknown	YES
ARL9	Unknown	YES
ARL13B	YES	YES
ARL15	Unknown	YES
ARMC2	YES	YES
ARMC3	Unknown	YES
ARMC9	YES	YES
ARMH1	Unknown	YES
ARNT	Unknown	YES
ARPC2	Unknown	YES
ARRDC3	Unknown	YES
ASAH1	Unknown	YES
ASAP2	Unknown	YES
ASAP3	Unknown	YES
ASB5	Unknown	YES
ASB14	Unknown	YES
ASIC3	Unknown	YES
ASPG	Unknown	YES
ASPH	Unknown	YES
ATAD2B	Unknown	YES
ATF7IP2	Unknown	YES
ATP2A2	Unknown	YES
ATP5F1B	Unknown	YES
ATP6V1B2	Unknown	YES
ATP10A	Unknown	YES
ATP10D	Unknown	YES
ATP11A	Unknown	YES
ATR	Unknown	YES
ATXN1	Unknown	YES
ATXN2	Unknown	YES
ATXN7L1	Unknown	YES
AUTS2	Unknown	YES
AVL9	Unknown	YES
AVPR1A	Unknown	YES
AXDND1	Unknown	YES
AZI2	Unknown	YES
B3GNT4	Unknown	YES
B4GALNT3	Unknown	YES
B4GALT5	Unknown	YES
BACE2	Unknown	YES
BAIAP2L1	Unknown	YES
BARHL2	Unknown	YES
BASP1	Unknown	YES
BAZ2B	Unknown	YES
BBOF1	YES	YES
BBS4	YES	YES
BBS7	YES	YES
BBS9	YES	YES
BBX	Unknown	YES
BCAS3	Unknown	YES
BCKDHB	Unknown	YES
BCR	Unknown	YES
BEND7	Unknown	YES
BFSP1	Unknown	YES
BICC1	Unknown	YES
BIRC6	Unknown	YES
BLVRA	Unknown	YES
BMPER	Unknown	YES
BRCC3	Unknown	YES
BRD2	Unknown	YES
BTBD3	Unknown	YES
BTBD9	Unknown	YES
BTBD16	Unknown	YES
BTRC	Unknown	YES
C1orf87	Unknown	YES
C1orf116	Unknown	YES
C1orf158	Unknown	YES
C2CD3	YES	YES
C2CD5	Unknown	YES
C2orf73	Unknown	YES
C3	Unknown	YES
C4orf47	Unknown	YES
C5orf49	Unknown	YES
C6orf58	Unknown	YES
C6orf118	Unknown	YES
C7orf57	Unknown	YES
C8orf34	Unknown	YES
C8orf74	Unknown	YES
C9orf116	Unknown	YES
C9orf135	Unknown	YES
C10orf67	Unknown	YES
C11orf1	Unknown	YES
C11orf49	Unknown	YES
C11orf65	Unknown	YES
C11orf97	Unknown	YES
C18orf21	Unknown	YES
C20orf96	Unknown	YES
C21orf58	Unknown	YES
CAB39	Unknown	YES
CABCOCO1	Unknown	YES
CABP5	Unknown	YES
CACNA1D	Unknown	YES
CACNA1E	Unknown	YES
CACNB2	Unknown	YES
CADM1	Unknown	YES
CADPS2	Unknown	YES
CALN1	Unknown	YES
CAMK1D	Unknown	YES
CAMK4	Unknown	YES
CAMKMT	Unknown	YES
CAPN6	Unknown	YES
CAPN8	Unknown	YES
CAPSL	Unknown	YES
CAPZA1	Unknown	YES
CARF	Unknown	YES
CASP8	Unknown	YES
CATIP	YES	YES
CAV1	YES	YES
CAVIN2	Unknown	YES
CC2D2A	YES	YES
CCDC13	YES	YES
CCDC14	Unknown	YES
CCDC15	Unknown	YES
CCDC18	Unknown	YES
CCDC30	Unknown	YES
CCDC33	Unknown	YES
CCDC39	YES	YES
CCDC40	YES	YES
CCDC42	Unknown	YES
CCDC57	Unknown	YES
CCDC60	Unknown	YES
CCDC65	YES	YES
CCDC66	YES	YES
CCDC78	YES	YES
CCDC81	Unknown	YES
CCDC83	Unknown	YES
CCDC88C	Unknown	YES
CCDC89	Unknown	YES
CCDC90B	Unknown	YES
CCDC91	Unknown	YES
CCDC92	Unknown	YES
CCDC96	Unknown	YES
CCDC103	YES	YES
CCDC105	Unknown	YES
CCDC113	Unknown	YES
CCDC138	Unknown	YES
CCDC146	Unknown	YES
CCDC148	Unknown	YES
CCDC150	Unknown	YES
CCDC152	Unknown	YES
CCDC158	Unknown	YES
CCDC162P	Unknown	YES
CCDC170	Unknown	YES
CCDC171	Unknown	YES
CCDC173	Unknown	YES
CCDC175	Unknown	YES
CCDC180	Unknown	YES
CCDC181	YES	YES
CCDC186	Unknown	YES
CCDC191	Unknown	YES
CCNA1	Unknown	YES
CCNO	YES	YES
CCP110	YES	YES
CCR7	Unknown	YES
CCSER1	Unknown	YES
CD9	Unknown	YES
CD44	Unknown	YES
CD177	Unknown	YES
CDC5L	Unknown	YES
CDC14A	YES	YES
CDC20B	YES	YES
CDH13	Unknown	YES
CDH18	Unknown	YES
CDHR3	Unknown	YES
CDHR4	Unknown	YES
CDK6	Unknown	YES
CDK7	Unknown	YES
CDKL1	Unknown	YES
CDKL3	Unknown	YES
CDKL4	Unknown	YES
CDO1	Unknown	YES
CELF2	Unknown	YES
CENPJ	YES	YES
CEP19	YES	YES
CEP43	Unknown	YES
CEP44	Unknown	YES
CEP70	Unknown	YES
CEP78	YES	YES
CEP83	YES	YES
CEP89	YES	YES
CEP97	YES	YES
CEP112	Unknown	YES
CEP120	YES	YES
CEP126	Unknown	YES
CEP128	YES	YES
CEP135	YES	YES
CEP152	Unknown	YES
CEP162	YES	YES
CEP290	YES	YES
CERKL	Unknown	YES
CERS3	Unknown	YES
CERS6	Unknown	YES
CES1	Unknown	YES
CETN2	YES	YES
CFAP20	Unknown	YES
CFAP20DC	Unknown	YES
CFAP43	YES	YES
CFAP44	Unknown	YES
CFAP45	Unknown	YES
CFAP46	Unknown	YES
CFAP47	YES	YES
CFAP52	YES	YES
CFAP53	YES	YES
CFAP54	YES	YES
CFAP57	YES	YES
CFAP58	YES	YES
CFAP61	Unknown	YES
CFAP65	YES	YES
CFAP69	YES	YES
CFAP70	YES	YES
CFAP73	Unknown	YES
CFAP74	Unknown	YES
CFAP77	Unknown	YES
CFAP91	Unknown	YES
CFAP97D1	Unknown	YES
CFAP99	Unknown	YES
CFAP100	YES	YES
CFAP126	YES	YES
CFAP157	YES	YES
CFAP161	YES	YES
CFAP206	Unknown	YES
CFAP221	YES	YES
CFAP251	YES	YES
CFAP298	YES	YES
CFAP299	Unknown	YES
CFAP300	YES	YES
CFD	Unknown	YES
CFI	Unknown	YES
CGB8	Unknown	YES
CHKA	Unknown	YES
CHMP4B	YES	YES
CHORDC1	Unknown	YES
CHSY1	Unknown	YES
CIBAR1	YES	YES
CIBAR2	YES	YES
CIT	Unknown	YES
CLASP2	Unknown	YES
CLDN7	Unknown	YES
CLDN18	Unknown	YES
CLEC4M	Unknown	YES
CLEC9A	Unknown	YES
CLEC16A	Unknown	YES
CLHC1	Unknown	YES
CLIC5	Unknown	YES
CLIP1	Unknown	YES
CLRN1	YES	YES
CNGA3	Unknown	YES
CNNM2	Unknown	YES
CNOT10	Unknown	YES
CNTLN	Unknown	YES
CNTRL	Unknown	YES
COL11A2	Unknown	YES
COLCA2	Unknown	YES
COLQ	Unknown	YES
COMMD1	Unknown	YES
COMMD3	Unknown	YES
COQ2	Unknown	YES
COQ4	Unknown	YES
COQ8B	Unknown	YES
CP	Unknown	YES
CPB1	Unknown	YES
CPEB4	Unknown	YES
CPLANE1	YES	YES
CRACDL	Unknown	YES
CRACR2A	Unknown	YES
CREBRF	Unknown	YES
CRIM1	Unknown	YES
CRIP1	Unknown	YES
CRMP1	Unknown	YES
CROCC	YES	YES
CROCC2	Unknown	YES
CRYBB3	Unknown	YES
CSDE1	Unknown	YES
CSF2RA	Unknown	YES
CSNK1G1	Unknown	YES
CSPP1	YES	YES
CTNNA1	Unknown	YES
CTNNA3	Unknown	YES
CTNND1	Unknown	YES
CTNND2	Unknown	YES
CTSB	Unknown	YES
CTTN	Unknown	YES
CUX1	Unknown	YES
CWC27	Unknown	YES
CWF19L2	Unknown	YES
CXorf58	Unknown	YES
CYB5D1	Unknown	YES
CYP2J2	Unknown	YES
CYP27A1	Unknown	YES
CYP39A1	Unknown	YES
CYP51A1	Unknown	YES
DAB1	Unknown	YES
DAD1	Unknown	YES
DAPK1	Unknown	YES
DAW1	YES	YES
DBH	Unknown	YES
DCAF6	Unknown	YES
DCUN1D4	Unknown	YES
DDHD1	Unknown	YES
DDX5	Unknown	YES
DDX39B	Unknown	YES
DENND1A	Unknown	YES
DENND1B	Unknown	YES
DENND2A	Unknown	YES
DENND2B	Unknown	YES
DENND3	Unknown	YES
DENND5A	Unknown	YES
DENND6B	Unknown	YES
DEUP1	Unknown	YES
DHX29	Unknown	YES
DIAPH1	YES	YES
DIAPH2	Unknown	YES
DIP2B	Unknown	YES
DIS3L2	Unknown	YES
DISC1	YES	YES
DIXDC1	Unknown	YES
DLC1	Unknown	YES
DLEC1	YES	YES
DLGAP1	Unknown	YES
DLGAP2	Unknown	YES
DMXL2	Unknown	YES
DNAAF1	YES	YES
DNAAF2	YES	YES
DNAAF4	YES	YES
DNAAF6	YES	YES
DNAAF11	YES	YES
DNAH1	YES	YES
DNAH2	YES	YES
DNAH3	Unknown	YES
DNAH5	YES	YES
DNAH6	YES	YES
DNAH7	YES	YES
DNAH8	Unknown	YES
DNAH9	YES	YES
DNAH10	YES	YES
DNAH11	YES	YES
DNAH12	Unknown	YES
DNAH17	YES	YES
DNAI1	YES	YES
DNAI3	YES	YES
DNAI4	YES	YES
DNAI7	Unknown	YES
DNAJB13	YES	YES
DNAJC1	Unknown	YES
DNAJC15	Unknown	YES
DNAL1	YES	YES
DNALI1	YES	YES
DNASE1L3	Unknown	YES
DNMBP	YES	YES
DOCK5	Unknown	YES
DOCK9	Unknown	YES
DOP1A	Unknown	YES
DPF1	Unknown	YES
DPY19L2	Unknown	YES
DPYD	Unknown	YES
DRAM1	Unknown	YES
DRC1	YES	YES
DRC3	YES	YES
DRC7	YES	YES
DSCAML1	Unknown	YES
DSG2	Unknown	YES
DTHD1	Unknown	YES
DTNA	Unknown	YES
DUSP1	Unknown	YES
DUSP22	Unknown	YES
DUSP23	Unknown	YES
DUSP29	Unknown	YES
DYDC1	Unknown	YES
DYDC2	Unknown	YES
DYNC2H1	YES	YES
DYNC2I1	YES	YES
DYNC2I2	YES	YES
DYNC2LI1	YES	YES
DYNLT2B	YES	YES
DYNLT5	Unknown	YES
DYRK1A	Unknown	YES
DZANK1	YES	YES
DZIP1	YES	YES
DZIP1L	YES	YES
DZIP3	Unknown	YES
E2F5	Unknown	YES
E2F7	Unknown	YES
EAPP	Unknown	YES
ECEL1	Unknown	YES
ECHDC2	Unknown	YES
ECT2L	Unknown	YES
EEF1A1	Unknown	YES
EEF1B2	Unknown	YES
EEF2	Unknown	YES
EFCAB1	Unknown	YES
EFCAB2	Unknown	YES
EFCAB6	Unknown	YES
EFCAB7	YES	YES
EFCAB11	Unknown	YES
EFCAB12	Unknown	YES
EFHB	Unknown	YES
EFHC1	YES	YES
EFHC2	Unknown	YES
EFR3B	Unknown	YES
EIF4G3	Unknown	YES
ELMOD1	Unknown	YES
ELMOD2	Unknown	YES
EML1	Unknown	YES
EML4	Unknown	YES
EML5	Unknown	YES
EML6	Unknown	YES
ENKD1	Unknown	YES
ENKUR	YES	YES
ENO4	Unknown	YES
ENOX1	Unknown	YES
ENPP2	Unknown	YES
ENPP3	Unknown	YES
EPAS1	Unknown	YES
EPB41L3	Unknown	YES
EPB41L4A	Unknown	YES
EPC1	Unknown	YES
EPS8	Unknown	YES
EPSTI1	Unknown	YES
ERBB4	Unknown	YES
ERGIC1	Unknown	YES
ERICH2	Unknown	YES
ERICH3	Unknown	YES
ERN2	Unknown	YES
ERRFI1	Unknown	YES
ESRP1	Unknown	YES
EVA1C	Unknown	YES
EVI5	Unknown	YES
EVL	Unknown	YES
EXOC4	YES	YES
EXOC6B	YES	YES
EYA1	Unknown	YES
EYA2	Unknown	YES
EYA4	Unknown	YES
FABP2	Unknown	YES
FABP5	Unknown	YES
FAF1	Unknown	YES
FAIM	Unknown	YES
FAM3C	Unknown	YES
FAM13A	Unknown	YES
FAM13B	Unknown	YES
FAM81B	Unknown	YES
FAM83F	Unknown	YES
FAM102B	Unknown	YES
FAM149A	Unknown	YES
FAM161A	YES	YES
FAM166B	Unknown	YES
FAM169A	Unknown	YES
FAM171A1	Unknown	YES
FAM172A	Unknown	YES
FAM183A	Unknown	YES
FAM184A	Unknown	YES
FAM189A2	Unknown	YES
FAM214A	Unknown	YES
FAM216B	Unknown	YES
FAM221A	Unknown	YES
FAM227A	Unknown	YES
FAM227B	Unknown	YES
FAM228B	Unknown	YES
FANCI	Unknown	YES
FANK1	YES	YES
FAR2	Unknown	YES
FARP1	Unknown	YES
FARS2	Unknown	YES
FBXL2	Unknown	YES
FBXL13	Unknown	YES
FBXL17	Unknown	YES
FBXO15	Unknown	YES
FBXO16	Unknown	YES
FBXO36	Unknown	YES
FBXW7	Unknown	YES
FBXW11	Unknown	YES
FCHO2	Unknown	YES
FEM1C	Unknown	YES
FGF14	Unknown	YES
FGFBP2	Unknown	YES
FGFR2	Unknown	YES
FGGY	Unknown	YES
FHAD1	Unknown	YES
FIP1L1	Unknown	YES
FKBP5	Unknown	YES
FLACC1	Unknown	YES
FLOT2	Unknown	YES
FLRT2	Unknown	YES
FLVCR2	Unknown	YES
FMNL2	Unknown	YES
FNBP1	Unknown	YES
FNDC3B	Unknown	YES
FOXP1	Unknown	YES
FOXP2	Unknown	YES
FRK	Unknown	YES
FRMD4A	Unknown	YES
FRMD4B	Unknown	YES
FRMPD2	Unknown	YES
FRMPD3	Unknown	YES
FRMPD4	Unknown	YES
FRS2	Unknown	YES
FRY	Unknown	YES
FSD1L	Unknown	YES
FSIP1	Unknown	YES
FTH1	Unknown	YES
FTO	Unknown	YES
FUT9	Unknown	YES
GAB4	Unknown	YES
GABARAP	Unknown	YES
GALK2	Unknown	YES
GALNT12	Unknown	YES
GAREM1	Unknown	YES
GARS1	Unknown	YES
GAS2L2	YES	YES
GATD3A	Unknown	YES
GBP6	Unknown	YES
GCLC	Unknown	YES
GCLM	Unknown	YES
GHITM	Unknown	YES
GIPC2	Unknown	YES
GLB1L2	Unknown	YES
GLIS3	Unknown	YES
GLS	Unknown	YES
GLUL	Unknown	YES
GMDS	Unknown	YES
GMNC	YES	YES
GNA14	Unknown	YES
GNAS	Unknown	YES
GNPDA1	Unknown	YES
GNPTAB	Unknown	YES
GOLGA4	Unknown	YES
GOLM2	Unknown	YES
GOLPH3L	Unknown	YES
GPAT3	Unknown	YES
GPATCH2	Unknown	YES
GPCPD1	Unknown	YES
GPD2	Unknown	YES
GPHN	Unknown	YES
GPLD1	Unknown	YES
GPR155	Unknown	YES
GPRC5A	Unknown	YES
GRAMD2A	Unknown	YES
GRHL2	Unknown	YES
GRHL3	Unknown	YES
GRID2IP	Unknown	YES
GRIN2A	Unknown	YES
GRIN2B	Unknown	YES
GSAP	Unknown	YES
GSK3B	YES	YES
GSPT1	Unknown	YES
GSTCD	Unknown	YES
GTPBP10	Unknown	YES
GUCY1A2	Unknown	YES
GYG1	Unknown	YES
HCN1	Unknown	YES
HDAC9	Unknown	YES
HDAC10	Unknown	YES
HELLS	Unknown	YES
HENMT1	Unknown	YES
HHAT	Unknown	YES
HHIPL1	Unknown	YES
HINT1	Unknown	YES
HIP1	Unknown	YES
HIPK1	Unknown	YES
HMGN3	Unknown	YES
HNF4G	Unknown	YES
HNRNPH3	Unknown	YES
HOATZ	Unknown	YES
HOOK3	Unknown	YES
HS2ST1	Unknown	YES
HSBP1	Unknown	YES
HSP90B1	Unknown	YES
HSPA4L	Unknown	YES
HSPA12A	Unknown	YES
HSPB11	YES	YES
HSPH1	Unknown	YES
HTR4	Unknown	YES
HYDIN	YES	YES
HYI	Unknown	YES
HYLS1	YES	YES
IBTK	Unknown	YES
ICE2	Unknown	YES
IFFO2	Unknown	YES
IFT27	YES	YES
IFT43	YES	YES
IFT57	YES	YES
IFT74	YES	YES
IFT80	YES	YES
IFT81	YES	YES
IFT88	YES	YES
IFT122	YES	YES
IFT140	YES	YES
IFT172	YES	YES
IFTAP	YES	YES
IGF1R	YES	YES
IGF2BP2	Unknown	YES
IGSF11	Unknown	YES
IKZF2	Unknown	YES
IKZF4	Unknown	YES
IL1RAPL2	Unknown	YES
IL12B	Unknown	YES
INSIG2	Unknown	YES
INTU	YES	YES
IPCEF1	Unknown	YES
IQCA1	Unknown	YES
IQCE	YES	YES
IQCG	YES	YES
IQCH	Unknown	YES
IQCK	Unknown	YES
IQGAP1	Unknown	YES
IQUB	Unknown	YES
ITGAE	Unknown	YES
ITGB3BP	Unknown	YES
ITGB8	Unknown	YES
ITPR2	Unknown	YES
ITPRID2	Unknown	YES
ITSN2	Unknown	YES
JAG2	Unknown	YES
JAK1	Unknown	YES
JAZF1	YES	YES
JHY	YES	YES
JPH1	Unknown	YES
KALRN	Unknown	YES
KANSL1	Unknown	YES
KAT2B	Unknown	YES
KAT8	Unknown	YES
KATNAL2	YES	YES
KATNIP	YES	YES
KCNC1	Unknown	YES
KCNC2	Unknown	YES
KCNC4	Unknown	YES
KCNG3	Unknown	YES
KCNH6	Unknown	YES
KCNIP1	Unknown	YES
KCNJ1	Unknown	YES
KCNRG	Unknown	YES
KCNT2	Unknown	YES
KCTD8	Unknown	YES
KDM4C	Unknown	YES
KDM7A	Unknown	YES
KHDRBS2	Unknown	YES
KHDRBS3	Unknown	YES
KIAA0825	Unknown	YES
KIAA0895	Unknown	YES
KIAA1549L	Unknown	YES
KIAA1958	Unknown	YES
KIAA2012	Unknown	YES
KIF3A	YES	YES
KIF6	YES	YES
KIF9	Unknown	YES
KIF14	YES	YES
KIF17	YES	YES
KIF19	YES	YES
KIF21A	Unknown	YES
KIF24	YES	YES
KIF27	YES	YES
KIFAP3	Unknown	YES
KIZ	YES	YES
KLF12	Unknown	YES
KLHDC10	Unknown	YES
KLHL24	Unknown	YES
KLHL32	Unknown	YES
KLHL42	Unknown	YES
KMT2A	Unknown	YES
KMT2E	Unknown	YES
KNDC1	Unknown	YES
KNL1	Unknown	YES
KPNA3	Unknown	YES
KRT20	Unknown	YES
LARP1B	Unknown	YES
LAYN	Unknown	YES
LCA5	YES	YES
LCA5L	Unknown	YES
LCLAT1	Unknown	YES
LDHB	Unknown	YES
LDLRAD1	Unknown	YES
LDLRAD4	Unknown	YES
LEKR1	Unknown	YES
LETM2	Unknown	YES
LGALSL	Unknown	YES
LGMN	Unknown	YES
LGR4	Unknown	YES
LIMCH1	Unknown	YES
LKAAEAR1	Unknown	YES
LMBR1	Unknown	YES
LMLN	Unknown	YES
LMNTD1	Unknown	YES
LMO7	Unknown	YES
LMTK2	Unknown	YES
LMX1A	Unknown	YES
LNX1	Unknown	YES
LPIN1	Unknown	YES
LPP	Unknown	YES
LRBA	YES	YES
LRGUK	Unknown	YES
LRIG1	Unknown	YES
LRIT1	Unknown	YES
LRP1B	Unknown	YES
LRP2BP	Unknown	YES
LRRC1	Unknown	YES
LRRC9	Unknown	YES
LRRC10B	Unknown	YES
LRRC27	Unknown	YES
LRRC34	YES	YES
LRRC36	Unknown	YES
LRRC43	Unknown	YES
LRRC46	Unknown	YES
LRRC49	Unknown	YES
LRRC71	Unknown	YES
LRRC74B	Unknown	YES
LRRIQ1	Unknown	YES
LRRIQ3	Unknown	YES
LRRIQ4	Unknown	YES
LRTOMT	Unknown	YES
LTA4H	Unknown	YES
LTBP1	Unknown	YES
LTBP2	Unknown	YES
LYST	Unknown	YES
LZTFL1	YES	YES
MACF1	YES	YES
MACROD2	Unknown	YES
MAGI1	Unknown	YES
MAGI3	Unknown	YES
MAK	YES	YES
MAMDC2	Unknown	YES
MAML3	Unknown	YES
MAN1A1	Unknown	YES
MAN1C1	Unknown	YES
MANBA	Unknown	YES
MAP3K13	Unknown	YES
MAP3K19	Unknown	YES
MAP4K3	Unknown	YES
MAP4K5	Unknown	YES
MAP7	Unknown	YES
MAP9	Unknown	YES
MAPK10	Unknown	YES
MAPK14	Unknown	YES
MAPK15	YES	YES
MAPKAPK3	Unknown	YES
MARCHF1	Unknown	YES
MARK1	Unknown	YES
MARK2	Unknown	YES
MASP1	Unknown	YES
MB21D2	Unknown	YES
MBNL1	Unknown	YES
MBNL3	Unknown	YES
MBOAT1	Unknown	YES
MCHR1	YES	YES
MCIDAS	YES	YES
MCTP1	Unknown	YES
MCTP2	Unknown	YES
MCU	Unknown	YES
MDGA2	Unknown	YES
MDH1B	Unknown	YES
MDM1	YES	YES
MECOM	Unknown	YES
MED6	Unknown	YES
MED12L	Unknown	YES
MED13L	Unknown	YES
MED23	Unknown	YES
MEF2A	Unknown	YES
MEOX2	Unknown	YES
MET	Unknown	YES
METTL15P1	Unknown	YES
MFAP4	Unknown	YES
MGST3	Unknown	YES
MICU1	Unknown	YES
MID2	Unknown	YES
MINDY4	Unknown	YES
MIPEP	Unknown	YES
MIPOL1	Unknown	YES
MITF	Unknown	YES
MLF1	YES	YES
MLLT3	Unknown	YES
MLLT10	Unknown	YES
MNAT1	Unknown	YES
MNS1	YES	YES
MOB1B	Unknown	YES
MOB3B	Unknown	YES
MOK	YES	YES
MORN2	Unknown	YES
MORN3	Unknown	YES
MORN5	YES	YES
MPEG1	Unknown	YES
MPHOSPH9	YES	YES
MPRIP	Unknown	YES
MPZL3	Unknown	YES
MRPL19	Unknown	YES
MRPL38	Unknown	YES
MRPS6	Unknown	YES
MRPS9	Unknown	YES
MRPS24	Unknown	YES
MSH2	Unknown	YES
MSI2	Unknown	YES
MSN	Unknown	YES
MSRB2	Unknown	YES
MTHFSD	Unknown	YES
MTM1	Unknown	YES
MTMR7	Unknown	YES
MTRF1	Unknown	YES
MVB12B	Unknown	YES
MYB	YES	YES
MYCBP	Unknown	YES
MYCBPAP	Unknown	YES
MYEF2	Unknown	YES
MYL6	Unknown	YES
MYLK	Unknown	YES
MYLK3	Unknown	YES
MYO1B	Unknown	YES
MYO1D	Unknown	YES
MYO1H	Unknown	YES
MYO5C	Unknown	YES
MYO6	Unknown	YES
MYO9A	Unknown	YES
MYOF	Unknown	YES
MYRIP	Unknown	YES
N4BP2L2	Unknown	YES
NAALADL2	Unknown	YES
NANOS3	Unknown	YES
NASP	Unknown	YES
NAV2	Unknown	YES
NAV3	Unknown	YES
NBAS	Unknown	YES
NBEA	Unknown	YES
NBEAL1	Unknown	YES
NCALD	Unknown	YES
NCKAP5	Unknown	YES
NCOA2	Unknown	YES
NCS1	Unknown	YES
NDUFS7	Unknown	YES
NEBL	Unknown	YES
NEDD4L	Unknown	YES
NEDD9	YES	YES
NEGR1	Unknown	YES
NEK3	YES	YES
NEK5	Unknown	YES
NEK8	YES	YES
NEK10	YES	YES
NEK11	Unknown	YES
NELL1	Unknown	YES
NELL2	Unknown	YES
NETO2	Unknown	YES
NF1	Unknown	YES
NFIA	Unknown	YES
NFKBIA	Unknown	YES
NHSL1	Unknown	YES
NID2	Unknown	YES
NIPA2	Unknown	YES
NIPAL2	Unknown	YES
NIPSNAP1	Unknown	YES
NLGN3	Unknown	YES
NME5	YES	YES
NME7	YES	YES
NME9	Unknown	YES
NMNAT2	Unknown	YES
NOC2L	Unknown	YES
NOP10	Unknown	YES
NOS1AP	Unknown	YES
NOTCH2	Unknown	YES
NOTUM	Unknown	YES
NOVA1	Unknown	YES
NOXRED1	Unknown	YES
NPHP1	YES	YES
NPHP4	YES	YES
NPNT	Unknown	YES
NRG1	Unknown	YES
NRG4	Unknown	YES
NRP1	Unknown	YES
NSUN7	Unknown	YES
NT5C2	Unknown	YES
NT5DC1	Unknown	YES
NUBPL	Unknown	YES
NUP62CL	Unknown	YES
NUP210	Unknown	YES
ODAD1	YES	YES
ODAD2	YES	YES
ODAD3	YES	YES
ODAD4	YES	YES
ODF2	YES	YES
ODF2L	Unknown	YES
ODF3B	Unknown	YES
OGDHL	Unknown	YES
OMA1	Unknown	YES
OPN4	Unknown	YES
OSBP2	Unknown	YES
OSBPL3	Unknown	YES
OSBPL9	Unknown	YES
OSCP1	Unknown	YES
OTUD3	Unknown	YES
PABPC1	Unknown	YES
PACRG	YES	YES
PALD1	Unknown	YES
PAM	Unknown	YES
PAQR3	Unknown	YES
PAQR5	Unknown	YES
PARD3B	Unknown	YES
PARG	Unknown	YES
PARM1	Unknown	YES
PARP6	Unknown	YES
PAWR	Unknown	YES
PAX8	Unknown	YES
PBX4	Unknown	YES
PCDHB16	Unknown	YES
PCDHGA5	Unknown	YES
PCLO	Unknown	YES
PCM1	YES	YES
PCNX2	Unknown	YES
PCNX4	Unknown	YES
PCSK2	Unknown	YES
PCSK6	Unknown	YES
PDCL2	Unknown	YES
PDE3A	Unknown	YES
PDE3B	Unknown	YES
PDE4B	Unknown	YES
PDE4D	Unknown	YES
PDE7A	Unknown	YES
PDE8A	Unknown	YES
PDE9A	Unknown	YES
PDLIM2	Unknown	YES
PDSS2	Unknown	YES
PDXK	Unknown	YES
PEAK1	Unknown	YES
PELI1	Unknown	YES
PEX3	Unknown	YES
PEX7	Unknown	YES
PFKFB2	Unknown	YES
PFKFB3	Unknown	YES
PGM1	Unknown	YES
PHACTR1	Unknown	YES
PHF21A	Unknown	YES
PHKB	Unknown	YES
PHLDB2	Unknown	YES
PHLPP1	Unknown	YES
PHTF1	Unknown	YES
PIAS2	Unknown	YES
PIAS4	Unknown	YES
PIBF1	YES	YES
PICALM	Unknown	YES
PIGG	Unknown	YES
PIH1D2	Unknown	YES
PIK3C2G	Unknown	YES
PIK3CB	Unknown	YES
PIK3CG	Unknown	YES
PIP5K1B	Unknown	YES
PITPNC1	Unknown	YES
PKHD1L1	Unknown	YES
PKIA	Unknown	YES
PKP2	Unknown	YES
PKP4	Unknown	YES
PLA2G4A	Unknown	YES
PLCB4	Unknown	YES
PLCH1	Unknown	YES
PLCXD2	Unknown	YES
PLD5	Unknown	YES
PLEKHA5	Unknown	YES
PLEKHS1	Unknown	YES
PLPP1	Unknown	YES
PLS1	Unknown	YES
PLSCR1	Unknown	YES
PLXNA2	Unknown	YES
PLXNC1	Unknown	YES
PNISR	Unknown	YES
PNKP	Unknown	YES
POGLUT3	Unknown	YES
POLD3	Unknown	YES
POLH	Unknown	YES
POLR1G	Unknown	YES
POLR3B	Unknown	YES
PPARD	Unknown	YES
PPDPF	Unknown	YES
PPIL6	Unknown	YES
PPM1E	Unknown	YES
PPME1	Unknown	YES
PPP1R7	Unknown	YES
PPP1R9A	Unknown	YES
PPP1R12A	Unknown	YES
PPP1R12B	Unknown	YES
PPP1R15B	Unknown	YES
PPP1R36	Unknown	YES
PPP1R42	YES	YES
PPP2R3A	Unknown	YES
PPP2R5A	Unknown	YES
PPP2R5E	Unknown	YES
PPP3CA	Unknown	YES
PPP4R4	Unknown	YES
PRDM5	Unknown	YES
PRDX6	Unknown	YES
PREX2	Unknown	YES
PRG3	Unknown	YES
PRICKLE3	YES	YES
PRKAR2B	Unknown	YES
PRKCA	Unknown	YES
PRKCQ	Unknown	YES
PRKCSH	Unknown	YES
PRKY	Unknown	YES
PRMT3	Unknown	YES
PROM1	YES	YES
PROSER2	Unknown	YES
PRPF4B	Unknown	YES
PRPS1	Unknown	YES
PRTFDC1	Unknown	YES
PRXL2A	Unknown	YES
PSD3	Unknown	YES
PSEN1	Unknown	YES
PSIP1	Unknown	YES
PSMB4	Unknown	YES
PSMB5	Unknown	YES
PSMC5	Unknown	YES
PSMD12	Unknown	YES
PSTPIP2	Unknown	YES
PTGER4	YES	YES
PTK2	YES	YES
PTMA	Unknown	YES
PTPDC1	YES	YES
PTPN1	Unknown	YES
PTPN3	Unknown	YES
PTPN4	Unknown	YES
PTPN9	Unknown	YES
PTPN12	Unknown	YES
PTPN13	Unknown	YES
PTPRG	Unknown	YES
PTPRK	Unknown	YES
PTPRS	Unknown	YES
PWWP2A	Unknown	YES
PYROXD2	Unknown	YES
PYY	Unknown	YES
QKI	Unknown	YES
RAB5C	Unknown	YES
RAB31	Unknown	YES
RAB36	Unknown	YES
RABGAP1L	Unknown	YES
RABL2B	YES	YES
RAD21	Unknown	YES
RAD51B	Unknown	YES
RALGPS2	Unknown	YES
RAP1GAP2	Unknown	YES
RAPGEF2	Unknown	YES
RARB	Unknown	YES
RASA2	Unknown	YES
RASAL2	Unknown	YES
RASSF1	Unknown	YES
RASSF3	Unknown	YES
RAVER2	Unknown	YES
RB1CC1	Unknown	YES
RBFOX2	Unknown	YES
RBL2	Unknown	YES
RBM3	Unknown	YES
RBM5	Unknown	YES
RBM11	Unknown	YES
RBM26	Unknown	YES
RBM33	Unknown	YES
RBM45	Unknown	YES
RBMS2	Unknown	YES
RBMS3	Unknown	YES
RBPMS	Unknown	YES
RCAN1	Unknown	YES
RDH8	Unknown	YES
REEP3	Unknown	YES
RERE	Unknown	YES
RERG	Unknown	YES
REV3L	Unknown	YES
REXO5	Unknown	YES
RFX2	YES	YES
RFX3	YES	YES
RFX7	YES	YES
RGCC	Unknown	YES
RGS3	Unknown	YES
RGS6	Unknown	YES
RGS22	Unknown	YES
RGSL1	Unknown	YES
RHBDL2	Unknown	YES
RHO	YES	YES
RHOA	Unknown	YES
RIBC1	Unknown	YES
RIBC2	Unknown	YES
RIC8B	Unknown	YES
RILPL2	YES	YES
RIMS2	Unknown	YES
RNF32	Unknown	YES
RNF125	Unknown	YES
RNF144B	Unknown	YES
RNF150	Unknown	YES
RNF169	Unknown	YES
RNF170	Unknown	YES
RNF220	Unknown	YES
RNLS	Unknown	YES
RNPC3	Unknown	YES
ROCK1	Unknown	YES
ROPN1L	YES	YES
ROR1	Unknown	YES
ROS1	Unknown	YES
RP1	YES	YES
RPAP2	Unknown	YES
RPGR	YES	YES
RPGRIP1L	YES	YES
RPL13	Unknown	YES
RPL15	Unknown	YES
RPL18A	Unknown	YES
RPL31	Unknown	YES
RPL35A	Unknown	YES
RPLP0	Unknown	YES
RPLP1	Unknown	YES
RPS2	Unknown	YES
RPS6KA3	Unknown	YES
RPS7	Unknown	YES
RPS9	Unknown	YES
RPS14	Unknown	YES
RPS18	Unknown	YES
RPS25	Unknown	YES
RRBP1	Unknown	YES
RSPH1	YES	YES
RSPH3	YES	YES
RSPH4A	YES	YES
RSPH9	YES	YES
RSPH10B	Unknown	YES
RSPH14	Unknown	YES
RTKN2	Unknown	YES
RTN1	Unknown	YES
RUNX1	Unknown	YES
RUNX2	Unknown	YES
RUVBL1	YES	YES
RXRB	Unknown	YES
RYR1	Unknown	YES
RYR2	Unknown	YES
S100A10	Unknown	YES
S100A13	Unknown	YES
S100P	Unknown	YES
S100Z	Unknown	YES
SANBR	Unknown	YES
SARAF	Unknown	YES
SASS6	YES	YES
SATB1	Unknown	YES
SAXO2	Unknown	YES
SCFD2	Unknown	YES
SCG5	Unknown	YES
SCLT1	YES	YES
SCN2A	Unknown	YES
SCNN1A	Unknown	YES
SDCCAG8	YES	YES
SDR42E2	Unknown	YES
SEMA3E	Unknown	YES
SEPTIN8	Unknown	YES
SERF2	Unknown	YES
SERINC1	Unknown	YES
SERPINB8	Unknown	YES
SERPINI2	Unknown	YES
SESN1	Unknown	YES
SESN3	Unknown	YES
SETBP1	Unknown	YES
SEZ6L	Unknown	YES
SF3B1	Unknown	YES
SFI1	Unknown	YES
SFMBT2	Unknown	YES
SFTPB	Unknown	YES
SFTPC	Unknown	YES
SH3BGRL2	Unknown	YES
SHANK2	Unknown	YES
SHQ1	Unknown	YES
SHROOM3	Unknown	YES
SHTN1	Unknown	YES
SIDT1	Unknown	YES
SIPA1L1	Unknown	YES
SLC1A1	Unknown	YES
SLC2A10	Unknown	YES
SLC2A13	Unknown	YES
SLC3A1	Unknown	YES
SLC4A8	Unknown	YES
SLC7A11	Unknown	YES
SLC9A9	Unknown	YES
SLC10A1	Unknown	YES
SLC10A7	Unknown	YES
SLC13A1	Unknown	YES
SLC14A2	Unknown	YES
SLC15A2	Unknown	YES
SLC16A7	Unknown	YES
SLC22A15	Unknown	YES
SLC22A23	Unknown	YES
SLC24A3	Unknown	YES
SLC25A4	Unknown	YES
SLC25A16	Unknown	YES
SLC29A4	Unknown	YES
SLC30A9	Unknown	YES
SLC35A2	Unknown	YES
SLC43A3	Unknown	YES
SLC44A1	Unknown	YES
SLC44A3	Unknown	YES
SLC66A2	Unknown	YES
SLCO3A1	Unknown	YES
SLCO4C1	Unknown	YES
SMAD1	Unknown	YES
SMAP1	Unknown	YES
SMC1A	Unknown	YES
SMURF2	Unknown	YES
SNRNP70	Unknown	YES
SNRPB2	Unknown	YES
SNTB1	Unknown	YES
SNTN	Unknown	YES
SNX24	Unknown	YES
SNX30	Unknown	YES
SOAT2	Unknown	YES
SOCS3	Unknown	YES
SON	Unknown	YES
SORBS1	Unknown	YES
SORBS2	Unknown	YES
SORBS3	Unknown	YES
SOX5	Unknown	YES
SOX6	Unknown	YES
SPA17	YES	YES
SPAG1	YES	YES
SPAG6	YES	YES
SPAG9	Unknown	YES
SPAG16	YES	YES
SPAG17	YES	YES
SPART	Unknown	YES
SPATA1	Unknown	YES
SPATA4	Unknown	YES
SPATA6	Unknown	YES
SPATA6L	Unknown	YES
SPATA7	YES	YES
SPATA13	Unknown	YES
SPATA17	Unknown	YES
SPATA18	Unknown	YES
SPATS1	Unknown	YES
SPEF1	YES	YES
SPEF2	YES	YES
SPEN	Unknown	YES
SPICE1	Unknown	YES
SPINK1	Unknown	YES
SPPL2B	Unknown	YES
SQLE	Unknown	YES
SRSF7	Unknown	YES
SSBP2	Unknown	YES
SSBP4	Unknown	YES
SSX2IP	YES	YES
ST7	Unknown	YES
ST8SIA4	Unknown	YES
STAB1	Unknown	YES
STARD13	Unknown	YES
STIL	YES	YES
STK10	Unknown	YES
STK11IP	Unknown	YES
STK31	Unknown	YES
STK33	Unknown	YES
STK38	Unknown	YES
STK39	Unknown	YES
STMND1	Unknown	YES
STOM	Unknown	YES
STOX1	Unknown	YES
STOX2	Unknown	YES
STPG1	Unknown	YES
STPG2	Unknown	YES
STRBP	Unknown	YES
STRIP2	Unknown	YES
STT3B	Unknown	YES
STX18	Unknown	YES
STX19	Unknown	YES
STXBP4	Unknown	YES
SUDS3	Unknown	YES
SUGT1	Unknown	YES
SULT1C2	Unknown	YES
SYBU	Unknown	YES
SYCE2	Unknown	YES
SYNCRIP	Unknown	YES
SYNE1	YES	YES
SYNGAP1	Unknown	YES
SYNM	Unknown	YES
SYT2	Unknown	YES
TACC2	Unknown	YES
TAF1B	Unknown	YES
TAF1D	Unknown	YES
TAF8	Unknown	YES
TAFA3	Unknown	YES
TANC1	Unknown	YES
TASP1	Unknown	YES
TATDN1	Unknown	YES
TBATA	Unknown	YES
TBC1D8	Unknown	YES
TBC1D9B	Unknown	YES
TBC1D14	Unknown	YES
TBC1D19	Unknown	YES
TBC1D31	Unknown	YES
TBC1D32	YES	YES
TBCE	Unknown	YES
TBCK	Unknown	YES
TBL1X	Unknown	YES
TCEANC2	Unknown	YES
TCERG1L	Unknown	YES
TCP1	Unknown	YES
TCTN1	YES	YES
TCTN3	YES	YES
TDRD3	Unknown	YES
TDRP	Unknown	YES
TEAD1	Unknown	YES
TEC	Unknown	YES
TECR	Unknown	YES
TECTA	Unknown	YES
TEKT1	YES	YES
TEKT2	YES	YES
TEKT3	Unknown	YES
TEKT4	YES	YES
TENM3	Unknown	YES
TENM4	Unknown	YES
TESK2	Unknown	YES
TEX9	Unknown	YES
TEX26	Unknown	YES
TEX47	Unknown	YES
TFCP2	Unknown	YES
TFDP2	Unknown	YES
TGM1	Unknown	YES
THAP12	Unknown	YES
THRB	Unknown	YES
THSD4	Unknown	YES
THSD7A	Unknown	YES
THUMPD2	Unknown	YES
TIAM1	Unknown	YES
TIMELESS	Unknown	YES
TLL1	Unknown	YES
TLN2	Unknown	YES
TMC5	Unknown	YES
TMED10	Unknown	YES
TMEM63C	Unknown	YES
TMEM67	YES	YES
TMEM106A	Unknown	YES
TMEM135	Unknown	YES
TMEM175	Unknown	YES
TMEM212	Unknown	YES
TMEM231	YES	YES
TMEM232	Unknown	YES
TMEM244	Unknown	YES
TMIE	Unknown	YES
TMOD1	Unknown	YES
TMPRSS13	Unknown	YES
TNFRSF19	Unknown	YES
TNIK	Unknown	YES
TNIP3	Unknown	YES
TNKS2	Unknown	YES
TNNT1	Unknown	YES
TNPO1	YES	YES
TNRC6A	Unknown	YES
TOGARAM1	YES	YES
TOGARAM2	Unknown	YES
TOMM7	Unknown	YES
TOX	Unknown	YES
TP53BP2	Unknown	YES
TPGS1	Unknown	YES
TPK1	Unknown	YES
TPPP3	Unknown	YES
TPT1P8	Unknown	YES
TRA2A	Unknown	YES
TRAF3	Unknown	YES
TRAF3IP1	YES	YES
TRAF6	Unknown	YES
TRAK1	Unknown	YES
TRAPPC9	YES	YES
TRIM35	Unknown	YES
TRIM37	Unknown	YES
TRIM44	Unknown	YES
TRIQK	Unknown	YES
TRIT1	Unknown	YES
TRMT1L	Unknown	YES
TSGA10	YES	YES
TSNAXIP1	Unknown	YES
TSPAN12	Unknown	YES
TTC6	YES	YES
TTC7B	Unknown	YES
TTC8	YES	YES
TTC12	YES	YES
TTC21A	Unknown	YES
TTC23	YES	YES
TTC23L	Unknown	YES
TTC26	YES	YES
TTC29	YES	YES
TTC34	Unknown	YES
TTLL5	YES	YES
TTLL6	YES	YES
TTLL7	Unknown	YES
TTLL9	YES	YES
TTLL10	Unknown	YES
TTLL11	Unknown	YES
TUBB2A	YES	YES
TUBGCP5	YES	YES
TULP3	YES	YES
TUSC3	Unknown	YES
TXNIP	Unknown	YES
UBC	Unknown	YES
UBE2E2	Unknown	YES
UBE2E3	Unknown	YES
UBE2H	Unknown	YES
UBE2K	Unknown	YES
UBE2U	Unknown	YES
UBR1	Unknown	YES
UBR2	Unknown	YES
UBR3	Unknown	YES
UBXN4	Unknown	YES
UBXN11	Unknown	YES
ULK4	YES	YES
UMAD1	Unknown	YES
UNC5D	Unknown	YES
UNC13B	Unknown	YES
UPF2	Unknown	YES
USH2A	YES	YES
USP6NL	Unknown	YES
USP25	Unknown	YES
USP31	Unknown	YES
USP34	Unknown	YES
USP54	Unknown	YES
VAMP8	Unknown	YES
VEPH1	Unknown	YES
VPS13A	Unknown	YES
VPS13B	Unknown	YES
VTI1A	Unknown	YES
VWA3A	Unknown	YES
VWA3B	Unknown	YES
WARS2	Unknown	YES
WDPCP	YES	YES
WDR3	Unknown	YES
WDR17	Unknown	YES
WDR19	YES	YES
WDR27	Unknown	YES
WDR31	Unknown	YES
WDR35	YES	YES
WDR49	Unknown	YES
WDR64	Unknown	YES
WDR73	Unknown	YES
WDR90	YES	YES
WDR93	Unknown	YES
WFDC2	Unknown	YES
WHRN	YES	YES
WNK1	Unknown	YES
WNT6	Unknown	YES
WWOX	Unknown	YES
XPNPEP3	YES	YES
XPOT	Unknown	YES
XRRA1	Unknown	YES
YIPF3	Unknown	YES
YPEL1	Unknown	YES
YWHAB	Unknown	YES
ZBBX	Unknown	YES
ZBTB16	Unknown	YES
ZBTB20	Unknown	YES
ZBTB22	Unknown	YES
ZBTB38	Unknown	YES
ZC2HC1A	Unknown	YES
ZC2HC1C	Unknown	YES
ZC3H12C	Unknown	YES
ZDHHC1	Unknown	YES
ZDHHC8	Unknown	YES
ZDHHC13	Unknown	YES
ZFAND3	Unknown	YES
ZFAND4	Unknown	YES
ZFC3H1	Unknown	YES
ZFP36L1	Unknown	YES
ZMYM2	Unknown	YES
ZMYND10	YES	YES
ZMYND12	Unknown	YES
ZNF385B	Unknown	YES
ZNF638	Unknown	YES
ZNF667	Unknown	YES
ZNF704	Unknown	YES
ZNF770	Unknown	YES
ZP1	Unknown	YES
ZSWIM2	Unknown	YES
ZSWIM6	Unknown	YES
ZYG11B	Unknown	YES
