## Supplementary Table 8 for "CilioGenics: an integrated method and database for predicting novel ciliary genes"

### Sheet: Sheet1
CilioGenics_top_500
Gene name
HYDIN
PACRG
CCDC39
CC2D2A
TRAF3IP1
SPAG17
TTC29
CFAP91
DNAI7
CFAP45
IFT140
DNALI1
IFT81
ENKUR
SPEF2
IFT57
RSPH4A
EFHC2
TTC26
SPATA17
CCDC146
TMEM231
IQCG
CFAP43
WDR35
DZIP1L
ARMC2
CFAP100
CCDC40
ROPN1L
IFT172
IFT43
RPGRIP1L
IFT74
SPAG6
SAXO2
UBXN11
ODAD1
CCDC113
NPHP4
CADPS2
DYNC2LI1
CFAP53
BBS7
DNAH10
CFAP74
RIBC2
HSPB11
CEP290
CFAP206
EFHC1
RGS22
TEX9
CFAP58
AGBL4
DRC1
C11orf49
TTC30B
BBS9
SPEF1
RSPH1
ODAD3
CCDC96
CFAP298
TTC21A
SPATA18
DZANK1
DYNLT2B
CFAP70
RSPH3
TMEM67
ZC2HC1A
KIFAP3
CFAP73
CFAP52
IFT22
DLEC1
CAPSL
DYNLT5
CFAP299
IFT52
B9D2
CFAP54
CCDC180
DNAH5
BBS2
UNC119B
LZTFL1
TTC30A
IFT46
CCDC170
CFAP300
DYNLT4
CFAP65
RPGR
C4orf47
BBS5
IQUB
AGBL2
DNAJB13
DNAAF6
LCA5
ZMYND10
MNS1
DNAH6
CLUAP1
NEK5
ZBBX
KATNIP
MYCBPAP
PIBF1
GAS8
B9D1
RSPH9
CATIP
SANBR
CFAP221
CSPP1
CCDC65
FHAD1
IFT88
TEKT4
CFAP161
CEP43
AK7
DYNC2H1
TPPP3
RPGRIP1
FAM161A
RIBC1
MLF1
TTLL5
DNAI3
TEKT1
IQCH
DPCD
DRC3
CFAP77
ODF2L
CABCOCO1
CROCC
TBC1D19
CCDC173
IFT80
CIBAR2
AXDND1
DNAH9
TRIM13
ODF2
TTC21B
CFAP69
CFAP46
RFX3
FANK1
STK33
LRRIQ1
ODAD4
DNAI4
NME5
OSCP1
CEP41
OFD1
CEP126
CFAP36
CCDC13
SPAG16
CCDC57
AK9
WDR19
C5orf49
FAM184A
ODAD2
DZIP1
NME7
NPHP1
SPA17
CFAP47
KIF9
C1orf87
IFT20
RFX2
EFCAB1
PROM1
KIF3A
C9orf116
ERICH3
PIH1D2
AK8
WDR54
PCM1
IQCD
CCDC138
SPAG1
ZMYND12
BBOF1
ACYP1
FAM221A
LRRC36
TEKT2
MKS1
TTC8
TSGA10
RUVBL1
ARL6
CEP44
CFAP157
CFAP61
SPACA9
DNAI1
NEK11
DNAH11
TOGARAM1
C7orf57
IFT27
CDHR3
ARMC3
DNAH12
NEK10
CFAP44
DYNC2I1
MORN5
VWA3B
RP1
SNTN
CENPJ
TCTN1
LRRC23
DNAAF2
BBS1
DNAAF11
DNAAF1
CEP164
SYNE1
CEP97
CEP120
DYDC2
DNAH7
POC5
MAK
INTU
CEP20
PPIL6
MAPK15
RSPH14
IFT122
RABL2B
DNAH1
STMND1
ARL13B
KIF19
CEP131
CCDC189
SASS6
FAM166B
BASP1
DRC7
DNAAF4
PDE6D
DNAL1
CCDC60
LCA5L
STOM
RNF32
LDLRAD1
ADGB
ALMS1
TTC5
CDHR4
PCNX4
MEIG1
CPLANE1
CFAP57
MORN3
STIL
LRRIQ3
CLHC1
TUBB4B
ARL2BP
LRRC46
IQCA1
CEP89
STOML3
AKAP14
KIF27
CEP162
FAM81B
TPPP
CETN2
SPATA6
ZNF474
IGF2BP2
HSPBP1
CCP110
EFCAB7
SPATA7
C20orf85
UNC119
IFTAP
CCDC148
SHROOM3
ARMH1
CCDC17
C6orf118
CDC14A
DNAL4
PLCH1
TOGARAM2
CERKL
AHI1
ATAT1
SPAG8
ALDH3B1
CCDC66
CCDC63
ENKD1
MAP9
LMLN
CCDC181
C9orf24
MAPRE3
IQCE
MDM1
TASP1
DYNC2I2
C21orf58
ROPN1
DNAI2
C12orf75
MDH1B
ANKRD45
SSNA1
RRBP1
DYNLRB2
RRAD
CFAP251
UBXN10
C2CD3
FOXJ1
COMMD3
TUSC3
CFAP20DC
CDC5L
DNAAF5
TTC23L
TEAD1
AKAP9
EFCAB10
IGF1R
ARHGEF38
CCDC191
DTHD1
TMEM232
HOATZ
MIPEP
BCAS3
LRRC49
CAPS
TTC16
FAM13A
DIXDC1
MYB
SPATA13
ANKRD42
WDPCP
DNAAF3
WDR90
CEP83
SCAPER
BAIAP2L1
ANK3
ARHGAP39
WFDC2
CEP128
KIF6
GLIS3
CLIP1
ULK4
CCDC103
KIF21A
FBXL13
SHANK2
PAM
CFAP99
ARL15
TSNAXIP1
CNTRL
MAGI1
BBS4
CIBAR1
CCDC30
SDCCAG8
PRKAR2A
LRIG1
C9orf135
DAW1
LRRC56
WDR49
CCDC61
TUBA4B
FOXP1
LIMCH1
BBIP1
RERE
HIPK1
TTBK2
DNAH2
CFAP20
TPPP2
MUC4
SYNGAP1
CCDC88C
ABCA13
CCDC89
CCDC77
RTTN
CHEK2
TUBA1A
FAM227A
TULP3
LRRC45
EFCAB2
PPP1R42
C2orf73
PLXNA2
TTLL9
ARHGAP18
ZC2HC1B
EFHB
CCDC78
KIF17
MPDZ
SORBS2
LRRC10B
MAPK10
CEP76
AGTPBP1
LRRC43
RUVBL2
PPP1R32
EZR
IQCB1
GAS2L2
CFAP126
WDR27
KLHL32
DNAH3
ECT2L
AGBL3
AFG1L
GOLGA6L2
DPY30
DYNLT2
TRIM37
RUNX1
KIFBP
GTF2IRD2
DNAAF9
RAB36
PXDN
TMEM190
ATF7IP2
RB1CC1
TFDP2
TUBB2A
JHY
STAT5A
SCLT1
KIAA2012
WHRN
CCDC33
NCS1
IPO8
SNRNP200
MAP7
ODF3
MOK
GAPVD1
RABL2A
TNFRSF19
RNLS
NBEA
WWTR1
VWA3A
DNAJB6
STING1
FAM184B
BAIAP3
AGR2
C20orf96
TTLL6
RNF180
CYP4B1
OSBPL3
MIS18BP1
FAM161B
AFDN
MYCBP
TEKT3
PTPDC1
RALGPS2
