## Supplementary Table 9 for "CilioGenics: an integrated method and database for predicting novel ciliary genes"

### Sheet: o_gold_standard_list
Gold Standard Gene List
Gene_name
ABCC4
ABLIM1
ABLIM3
ACE2
ACTR2
ADAM17
ADAMTS20
ADAMTS9
ADCY3
ADCY5
ADCY6
ADGRV1
AGBL5
AGR3
AHI1
AIPL1
AK7
AK8
AKT1
ALMS1
ALPK1
ANAPC2
ANKRD26
ANKS3
ANKS6
ANO1
ANO2
ARF4
ARHGAP36
ARL13B
ARL2
ARL2BP
ARL3
ARL6
ARMC2
ODAD2
ARMC9
ASAP1
ATAT1
ATG3
ATG5
ATMIN
ATOH1
ATP4A
ATXN10
AURKA
B9D1
B9D2
BAG6
BBIP1
BBOF1
BBS1
BBS10
BBS12
BBS2
BBS4
BBS5
BBS7
BBS9
IFTAP
C2CD3
CFAP418
CACNA1C
CATIP
CAV1
CBY1
CC2D2A
CCDC103
ODAD1
CCDC13
ODAD3
CCDC181
CCDC28B
CCDC39
CCDC40
CCDC65
CCDC66
CCDC78
CCNO
CCP110
CCT2
CDC14A
CDC20
CDC20B
CDH23
CDK10
CDK20
CDKL5
CDKN1B
CELSR2
CELSR3
CENPF
CENPJ
CEP104
CEP120
CEP128
CEP131
CEP135
CEP162
CEP164
CEP170
CEP19
CEP250
CEP290
CEP350
CEP41
CEP68
CEP72
CEP78
CEP83
CEP89
CEP97
CETN2
CETN3
CFAP100
CFAP126
CFAP157
CFAP161
CFAP221
CFAP298
CFAP300
CFAP36
CFAP410
CFAP43
CFAP47
CFAP52
CFAP53
CFAP54
CFAP57
CFAP58
CFAP65
CFAP69
CFAP70
CHMP4B
CILK1
CIP2A
CLCN4
CLDN2
CLRN1
CLUAP1
CNGA1
CNGA2
CNGA4
CNGB1
CPLANE1
CPLANE2
CRB3
CRHR2
CROCC
CSNK1D
CSPP1
CTNNB1
CUL7
CYLD
CYS1
DAW1
DCDC2
DDX59
DIAPH1
DISC1
DLEC1
DNAAF1
DNAAF2
DNAAF3
DNAAF4
DNAAF5
DNAAF6
DNAH1
DNAH10
DNAH11
DNAH17
DNAH2
DNAH5
DNAH6
DNAH7
DNAH9
DNAI1
DNAI2
DNAJB13
DNAL1
DNALI1
DNMBP
DPCD
DPYSL2
DRC1
DRC3
DRC7
DRD1
DRD2
DRD5
DVL1
DYNC2H1
DYNC2LI1
DYNLL1
DYNLL2
DYNLRB1
DYNLRB2
DYNLT1
DZANK1
DZIP1
DZIP1L
E2F4
EFCAB7
EFHC1
EGFR
EHD1
EHD3
ENKUR
ENTR1
EVC
EVC2
EXOC3
EXOC4
EXOC5
EXOC6
EXOC6B
EZH2
FAM149B1
FAM161A
FAM183BP
CIBAR1
CIBAR2
FANK1
FBF1
FGFR3
FHDC1
FLCN
FLNA
FNBP1L
CEP20
FOXJ1
FOXN4
FSD1
FSIP2
FSTL1
FUZ
GALNT11
GALR2
GALR3
GAS2L2
GAS8
GLI1
GLI2
GLI3
GLIS2
GMNC
GNAT1
GNB1
GOLGB1
GPBAR1
GPR161
GPR173
GPR20
GPR22
GPR83
GPR88
GPSM1
GRK1
GRK2
GSK3B
HAP1
HAVCR1
HDAC6
HIF1A
HNF1B
HSD11B1
HSP90AA1
HSPA8
HSPB11
HTR6
HTT
HYDIN
HYLS1
IFT122
IFT140
IFT172
IFT20
IFT22
IFT27
IFT43
IFT46
IFT52
IFT57
IFT74
IFT80
IFT81
IFT88
IGF1
IGF1R
INPP5B
INPP5E
INTU
INVS
IQCB1
IQCE
IQCG
IRS1
JADE1
JAZF1
JHY
KATNAL1
KATNAL2
KCNF1
KCNH1
KCNJ10
KCNJ13
KCNQ1
KCTD10
KCTD17
KDM3A
KATNIP
KIAA0586
KIAA0753
KIAA1549
KIF13B
KIF14
KIF17
KIF19
KIF24
KIF27
KIF2A
KIF3A
KIF3B
KIF3C
KIF5B
KIF6
KIF7
KIFC1
KISS1R
KIZ
KLC1
LCA5
LIMA1
LIMK2
LRBA
LRRC23
LRRC34
LRRC45
LRRC56
DNAAF11
LRRK2
LUZP1
LZTFL1
MACF1
MAGI2
MAK
MAL
MAP1LC3A
MAPK1
MAPK15
MAPK3
MAPKAP1
MAPRE1
MARCHF7
MARK4
PMPCB
MCHR1
MCIDAS
MCM2
MCRS1
MDM1
MIB1
MIR182
MIR183
MIR34B
MIR34C
MKKS
MKS1
MLF1
MMP23A
MNS1
MOK
MORN5
MPHOSPH9
MTOR
MYB
MYH10
MYO15A
MYO3B
MYO5A
MYO7A
NDE1
NEDD9
NEK1
NEK10
NEK2
NEK3
NEK4
NEK8
NEURL4
NFE2L2
NGFR
NIN
NINL
NME3
NME5
NME7
NME8
NOTCH1
NOTO
NPHP1
NPHP3
NPHP4
NPY2R
NPY5R
NR1H4
NUDC
NUDT16L1
NUMB
NUP205
NUP214
NUP35
NUP37
NUP62
NUP93
NUP98
OCRL
ODF2
OFD1
ONECUT1
OPN1LW
OPN1MW
OPN1MW2
OPN1SW
OPRL1
ORC1
P2RY14
PACRG
PACSIN1
PACSIN2
PAFAH1B1
PARD3
PARD6A
PCARE
PCDH15
PCM1
PCNT
PDE4C
PDE6A
PDE6B
PDE6D
PDE6G
PDZD7
PIBF1
PIFO
HCST
PIK3C2A
PIK3R4
PKD1
PKD1L1
PKD2
PKD2L1
PKHD1
PLA2G3
PLK1
PLK4
POC1A
POC1B
POC5
POMK
PPARA
PPP1R42
PPP5C
PQBP1
PRDX1
PRICKLE1
PRICKLE2
PRICKLE3
PRKACA
PRKACG
PROM1
PRPF31
PRPF6
PRPF8
PRPH2
PTCH1
PTGER4
PTK2
PTPDC1
PTPN11
QRFPR
RAB10
RAB11A
RAB11FIP3
RAB17
RAB23
RAB28
RAB29
RAB34
RAB3IP
RAB8A
RABEP2
RABL2A
RABL2B
RAN
RANBP1
RCAN2
RCSD1
RFX2
RFX3
RFX4
RFX7
RHO
RILPL1
RILPL2
RIPOR2
ROM1
ROPN1L
RP1
RP1L1
RP2
RPGR
RPGRIP1
RPGRIP1L
RRP7A
RSPH1
RSPH3
RSPH4A
RSPH6A
RSPH9
RTTN
RUVBL1
RUVBL2
SALL1
SASS6
SAXO1
SCAPER
SCLT1
SDCCAG8
SENP3
SEPTIN2
SEPTIN6
SEPTIN6
SEPTIN7
SHH
SIAH2
SIRT2
SLC47A2
SLC9A3R1
SMAD2
SMAD3
SMO
SNAP25
SNAP29
SNX10
SNX17
SPA17
SPAG1
SPAG16
SPAG17
SPAG6
SPATA7
SPEF1
SPEF2
SREBF1
SRGAP3
SSNA1
SSTR3
SSX2IP
STIL
STK11
STK36
STK38L
STOML3
STUB1
STX3
SUFU
SYNE1
SYNE2
TAPT1
TAFAZZIN
WWTR1
TBC1D30
TBC1D32
TBC1D7
TBCCD1
TCHP
DYNLT2B
TCTN1
TCTN2
TCTN3
TEKT1
TEKT2
TEKT4
TEKT5
TESK1
TGBFBR1
TGBFBR2
TGFB1
TMEM107
TMEM138
TMEM17
TMEM216
TMEM231
TMEM237
TMEM67
TNPO1
TOGARAM1
TOPORS
TP73
TPPP2
TPRA1
TRAF3IP1
TRAPPC10
TRAPPC3
TRAPPC9
TRIM32
TRIP11
TRPV4
TRRAP
TSC1
TSC2
TSGA10
TTBK2
TTC12
TTC17
TTC21B
TTC23
ODAD4
TTC26
TTC29
TTC30A
TTC30B
TTC6
TTC8
TTK
TTLL1
TTLL3
TTLL5
TTLL6
TTLL8
TTLL9
TUB
TUBA1A
TUBA1C
TUBA4A
TUBB2A
TUBB2B
TUBB3
TUBB4B
TUBE1
TUBGCP2
TUBGCP3
TUBGCP4
TUBGCP5
TUBGCP6
TULP1
TULP3
TXNDC15
UBR5
UBXN10
ULK4
UMOD
USH1C
USH1G
USH2A
USP14
USP8
USP9X
VANGL2
VCP
VDAC3
VHL
VPS45
VPS4A
WASF3
WDPCP
WDR11
WDR19
DYNC2I2
WDR35
WDR44
WDR5
DYNC2I1
WDR62
DNAI3
CFAP251
DNAI4
WDR90
DNAAF10
WHRN
WRAP73
XPNPEP3
YAP1
YIF1B
ZIC2
ZMYND10
ZNF423
