## Supplementary Table 10 for "CilioGenics: an integrated method and database for predicting novel ciliary genes"

### Sheet: o_negative_list
Negative Gene List
Gene_name	Ciliary
PGAP1	NO
ELANE	NO
MOCS3	NO
MOCS2	NO
MOCS1	NO
IFNAR1	NO
PMM2	NO
TYK2	NO
PMM1	NO
SAR1B	NO
SLC6A6	NO
NDUFAB1	NO
OGDH	NO
LYVE1	NO
CYP46A1	NO
NDUFB7	NO
ABCD1	NO
ABCD3	NO
IRAK1	NO
IFNA17	NO
IFNA16	NO
IRAK4	NO
IFNA14	NO
SLC38A5	NO
SLC38A4	NO
SLC38A1	NO
LHB	NO
SLC38A3	NO
SLC38A2	NO
MUC7	NO
BCAT1	NO
BGN	NO
MUC19	NO
MUC16	NO
CHSY1	NO
MUC13	NO
MUC12	NO
CNDP2	NO
L2HGDH	NO
COL7A1	NO
PPOX	NO
D2HGDH	NO
SUCLA2	NO
MMP14	NO
MMP15	NO
HSD17B10	NO
MMP17	NO
MMP10	NO
MMP11	NO
MMP13	NO
C1GALT1C1	NO
EDC3	NO
EDC4	NO
TPK1	NO
COL3A1	NO
TST	NO
PANK1	NO
PANK3	NO
PANK4	NO
ABCA7	NO
UQCRB	NO
DIO1	NO
DIO2	NO
DIO3	NO
ABCA2	NO
FURIN	NO
JAK1	NO
NCAN	NO
HMMR	NO
IDUA	NO
KCNK18	NO
KCNK16	NO
KCNK17	NO
KCNK13	NO
HMGCS1	NO
SLC39A8	NO
COL4A5	NO
COL4A4	NO
COL4A2	NO
CHST1	NO
SLC39A1	NO
SLC39A2	NO
CHST2	NO
CHST5	NO
MCCC2	NO
SLC39A6	NO
CHST6	NO
GSTO1	NO
PSIP1	NO
SULT4A1	NO
PSAP	NO
PPIB	NO
NDUFB4	NO
CBS	NO
GFPT2	NO
ACP5	NO
GANAB	NO
PAG1	NO
SMS	NO
PRKCSH	NO
CSGALNACT2	NO
GALNT5	NO
GLS	NO
COL2A1	NO
GALNT6	NO
NDUFV3	NO
SLC36A2	NO
SLC36A1	NO
ACAT1	NO
ALAS2	NO
BSG	NO
IVD	NO
ABCG1	NO
ENOPH1	NO
SULT1A3	NO
CPOX	NO
COX4I1	NO
MVD	NO
ALG10	NO
ALG11	NO
ALG12	NO
ALG13	NO
ALG14	NO
SLC27A2	NO
IFNA10	NO
APOBEC3G	NO
COL11A1	NO
CSGALNACT1	NO
ABCA6	NO
BANF1	NO
IFNA21	NO
HTR3B	NO
HTR3A	NO
RFT1	NO
GLS2	NO
CRTAP	NO
IDS	NO
FLAD1	NO
NADSYN1	NO
HMOX2	NO
PATL1	NO
BCAN	NO
ELOVL5	NO
CTSA	NO
ACSL3	NO
HSD17B4	NO
HSD17B7	NO
NDUFC1	NO
NDUFC2	NO
CD44	NO
CA13	NO
CA12	NO
BCAT2	NO
TPH1	NO
TPH2	NO
STS	NO
MMP25	NO
MCFD2	NO
ST6GALNAC4	NO
ST6GALNAC3	NO
ST6GALNAC2	NO
ARSG	NO
GLUD1	NO
GPT2	NO
GLRA2	NO
CALR	NO
BAAT	NO
CYB5A	NO
ARSJ	NO
ARSK	NO
OGN	NO
MGAT4A	NO
PNMT	NO
MGAT4C	NO
MGAT4B	NO
SLC1A4	NO
SLC1A5	NO
AMY1B	NO
RPN1	NO
RPN2	NO
SUCLA2P1	NO
COL11A2	NO
TUSC3	NO
IDI2	NO
MAN1B1	NO
SULT1E1	NO
SLC25A16	NO
PYCR1	NO
CHRFAM7A	NO
B3GNT4	NO
B3GNT5	NO
B3GNT6	NO
B3GNT7	NO
B3GNT2	NO
B3GNT3	NO
COX6A1	NO
B3GNT8	NO
B3GNT9	NO
KCNK6	NO
NDUFA10	NO
MAN1A2	NO
NDUFA12	NO
NDUFA13	NO
LSS	NO
STAT2	NO
TPO	NO
HLA-DRB3	NO
HLA-DRB1	NO
KCNK7	NO
SEC24D	NO
EDEM2	NO
EDEM3	NO
SEC24C	NO
EDEM1	NO
SLC41A1	NO
DBH	NO
SLC41A2	NO
VCAN	NO
SLC2A3	NO
CSAD	NO
SLC2A1	NO
ECHS1	NO
HSD3B7	NO
UQCRFS1	NO
UQCRC2	NO
DBT	NO
UQCRC1	NO
SLC6A12	NO
ALG8	NO
PDXK	NO
CYB5R3	NO
NSDHL	NO
DCP2	NO
ALG2	NO
ALG3	NO
ALG1	NO
ALG5	NO
SAT1	NO
COX6B1	NO
GM2A	NO
SLC7A9	NO
AMY2B	NO
SLC11A1	NO
MGAM	NO
SUMF2	NO
B3GNTL1	NO
MTR	NO
FDFT1	NO
SLC46A1	NO
CA3	NO
DLD	NO
DLAT	NO
GALNT8	NO
GALNT9	NO
MBL2	NO
AGMAT	NO
RFK	NO
GALNT7	NO
GALNT1	NO
GALNT2	NO
GALNT3	NO
MTHFD1	NO
CYP8B1	NO
CYP27A1	NO
APIP	NO
PAOX	NO
AFMID	NO
BLVRB	NO
MMP16	NO
SMPD4	NO
SMPD1	NO
ADHFE1	NO
SMPD3	NO
MMP24	NO
AKR1C4	NO
GABRA1	NO
LUM	NO
QPRT	NO
COASY	NO
BLVRA	NO
GBA	NO
TPSAB1	NO
PLOD2	NO
PRELP	NO
HAS1	NO
ETFA	NO
DPAGT1	NO
CA9	NO
GMPPB	NO
ACADSB	NO
MUC5AC	NO
COL17A1	NO
OMD	NO
ACOX2	NO
DLST	NO
MUCL1	NO
SLC23A1	NO
SLC23A2	NO
CA2	NO
HLA-DPA1	NO
GLRA1	NO
NEU2	NO
UCP1	NO
PAPSS1	NO
PPIAP8	NO
ST6GAL1	NO
UQCR11	NO
CHPF2	NO
CA5A	NO
ARSI	NO
PRSS1	NO
CD247	NO
SLC5A5	NO
SLC5A6	NO
GAL3ST1	NO
SEMA6D	NO
CA4	NO
ODC1	NO
PSAT1	NO
ASAH1	NO
NDUFS1	NO
NDUFS2	NO
SLC39A7	NO
ACADM	NO
ZAP70	NO
EBP	NO
AMD1	NO
ST3GAL3	NO
ST3GAL2	NO
ST3GAL1	NO
MAT2A	NO
ST3GAL6	NO
KLKB1	NO
MAT2B	NO
LSM4	NO
LSM5	NO
LSM6	NO
CHRNE	NO
LSM1	NO
LSM2	NO
MGAT1	NO
MGAT2	NO
PANK2	NO
LMAN1	NO
MGAT5	NO
UCP2	NO
PSPH	NO
CHST11	NO
SLC16A8	NO
CYP7B1	NO
AHCY	NO
CHST15	NO
SLC16A1	NO
SLC16A3	NO
CTRB1	NO
ADH1C	NO
ADH1B	NO
ADH1A	NO
BCKDHA	NO
MMP7	NO
MMP2	NO
MMP3	NO
MMP1	NO
ACADVL	NO
TM7SF2	NO
NDUFB9	NO
NDUFB8	NO
NDUFB6	NO
NDUFB5	NO
MLEC	NO
NDUFB3	NO
NDUFB2	NO
NDUFB1	NO
UQCRQ	NO
SLC30A8	NO
UQCRH	NO
GGPS1	NO
SLC30A5	NO
SLC30A7	NO
CERK	NO
SLC30A1	NO
SLC30A3	NO
SLC30A2	NO
DCN	NO
KCNK4	NO
ADAMTS2	NO
GCLM	NO
CHSY3	NO
INHBE	NO
FMOD	NO
CYP51A1	NO
HLA-DPB1	NO
MRI1	NO
ETFDH	NO
CTSG	NO
IFNA8	NO
ACOT8	NO
GPT	NO
GLA	NO
SHMT1	NO
MASP1	NO
MASP2	NO
OAT	NO
PNPO	NO
IFNA2	NO
SLC25A10	NO
MVK	NO
CD3D	NO
CRP	NO
ACADS	NO
SULT1A2	NO
NDUFS3	NO
SLC31A1	NO
IFNA5	NO
ACADL	NO
IDH3B	NO
SUMF1	NO
SLC9A1	NO
IFNAR2	NO
SULT2A1	NO
PPIAP22	NO
PDPR	NO
ABCA9	NO
LSM3	NO
SLC3A1	NO
B4GALT1	NO
ELOVL4	NO
B4GALT3	NO
B4GALT2	NO
B4GALT5	NO
B4GALT4	NO
B4GALT6	NO
SULT1C2	NO
SULT1C4	NO
CSPG4	NO
SEC13	NO
MAN2A1	NO
KCNK1	NO
PDP1	NO
PDP2	NO
LBR	NO
KCNK10	NO
DDC	NO
PTPN1	NO
PTPN6	NO
GPHN	NO
ABCA10	NO
CHST9	NO
ADAMTS3	NO
UBE2N	NO
ST8SIA6	NO
MOGS	NO
ST8SIA3	NO
ST8SIA2	NO
NEU1	NO
ABCD2	NO
SULT2B1	NO
COL12A1	NO
NADK	NO
CHPF	NO
NAMPT	NO
PDCD1LG2	NO
ALG10B	NO
CHST3	NO
ADI1	NO
SLC39A3	NO
STAT1	NO
SLC39A4	NO
SLC6A18	NO
MCCC1	NO
NMNAT2	NO
NMNAT3	NO
NMNAT1	NO
UGGT2	NO
DPM2	NO
DPM1	NO
UGGT1	NO
NDUFA6	NO
PPCDC	NO
NDUFA4	NO
PDHA1	NO
NDUFA3	NO
NDUFA1	NO
ACSS2	NO
ACSS1	NO
ABCA12	NO
NDUFA8	NO
SRM	NO
CA1	NO
SMPD2	NO
SLC43A2	NO
SLC43A1	NO
GALNT14	NO
GOT1	NO
GALNT12	NO
GALNT13	NO
GALNT10	NO
PREB	NO
SLC3A2	NO
COL1A2	NO
GPAA1	NO
COL1A1	NO
PPIA	NO
IDO2	NO
IYD	NO
IDO1	NO
PLAUR	NO
CYCS	NO
PEX19	NO
DAD1	NO
ALDH1A1	NO
SLC27A5	NO
GCNT4	NO
GCNT1	NO
SMOX	NO
GCNT3	NO
SLC7A10	NO
SLC16A10	NO
PHGDH	NO
NDUFS5	NO
KERA	NO
PIGA	NO
AADAT	NO
AMY2A	NO
PIGG	NO
PIGH	NO
PIGK	NO
PIGM	NO
PIGN	NO
PIGO	NO
PIGP	NO
PIGQ	NO
PIGU	NO
PIGV	NO
PIGW	NO
PIGX	NO
THTPA	NO
SLC6A20	NO
ABCA3	NO
AMACR	NO
CYC1	NO
PMVK	NO
HADHB	NO
PDK2	NO
NDUFS4	NO
NDUFS6	NO
NDUFS7	NO
ABCC5	NO
HLA-DQA1	NO
HLA-DQA2	NO
DOLK	NO
MSMO1	NO
PLOD1	NO
TIMP2	NO
TIMP1	NO
GALNTL6	NO
PAPSS2	NO
DHCR7	NO
DOLPP1	NO
MUC21	NO
HIBADH	NO
KCNK3	NO
CANX	NO
CHST13	NO
SLC39A10	NO
NDUFB10	NO
COX8A	NO
GOT2	NO
CHST12	NO
ENPP7	NO
P4HB	NO
CHRNG	NO
ENPP1	NO
TREH	NO
SOCS1	NO
SOCS3	NO
BMP1	NO
CHRND	NO
HYAL1	NO
ACSL1	NO
ACSL6	NO
ACSL4	NO
ACSL5	NO
NFS1	NO
DDX6	NO
STAB2	NO
HYAL2	NO
TLR8	NO
TLR9	NO
SLC19A2	NO
SLC19A3	NO
SLC19A1	NO
SLC7A8	NO
GBA2	NO
C1QC	NO
SLC7A5	NO
SLC7A2	NO
SLC7A3	NO
GLUL	NO
DCP1B	NO
DCP1A	NO
MANEA	NO
AANAT	NO
PDHX	NO
GBA3	NO
ARHGEF9	NO
COL27A1	NO
PCOLCE	NO
PDHB	NO
HMBS	NO
GNPNAT1	NO
NDUFV2	NO
NDUFV1	NO
PGM3	NO
ABCB11	NO
STT3A	NO
ACO2	NO
PRSS2	NO
ETHE1	NO
BHMT	NO
HADH	NO
ABCG4	NO
ABCG5	NO
ABCG8	NO
HMOX1	NO
ELOVL6	NO
ELOVL7	NO
ECI1	NO
MGAT3	NO
ELOVL2	NO
ELOVL3	NO
ELOVL1	NO
AMY1A	NO
AMY1C	NO
AASDHPPT	NO
SULT1B1	NO
ALAD	NO
ACAN	NO
NDUFA11	NO
ALG9	NO
MUC5B	NO
IFNB1	NO
UCP3	NO
ALAS1	NO
CGA	NO
MOCOS	NO
TECR	NO
SLC7A6	NO
FASN	NO
SLC7A7	NO
ALDH18A1	NO
DHCR24	NO
PDCD1	NO
UGCG	NO
CGB5	NO
NDUFA5	NO
COL9A2	NO
COL9A3	NO
HMGA1	NO
CHRNA4	NO
CHRNA1	NO
SLC7A1	NO
MAT1A	NO
CHRNA9	NO
CYP7A1	NO
ADH7	NO
ADH6	NO
ADH4	NO
DPM3	NO
IFNA1	NO
IFNA7	NO
IFNA6	NO
GLB1	NO
IFNA4	NO
SLC6A15	NO
DECR1	NO
GALNTL5	NO
NDUFS8	NO
NDUFA7	NO
COL14A1	NO
SLC25A32	NO
CD274	NO
PCOLCE2	NO
HSD17B12	NO
DDOST	NO
NDUFA2	NO
COL23A1	NO
UGT1A1	NO
SEC31A	NO
KCNK9	NO
PLOD3	NO
HADHA	NO
GCLC	NO
KCNK2	NO
XRN1	NO
C1GALT1	NO
TH	NO
MCEE	NO
COL8A2	NO
COL8A1	NO
TDO2	NO
MMP8	NO
TRAF6	NO
SULT1A1	NO
MMP9	NO
PDIA3	NO
CHST7	NO
ALDH6A1	NO
MAN1C1	NO
HEPH	NO
NDUFA9	NO
MTAP	NO
SERPINH1	NO
COX7A2L	NO
SLC40A1	NO
AKR1D1	NO
SLC7A11	NO
PTPRC	NO
SDHA	NO
SDHC	NO
SDHB	NO
SDHD	NO
PPCS	NO
SQOR	NO
ATP5PD	NO
KYAT3	NO
GALNT17	NO
PMEL	NO
KYAT1	NO
MT-ATP8	NO
ARSL	NO
ATP5MF	NO
B3GNT2	NO
B4GAT1	NO
ATP5F1B	NO
ASAH2B	NO
MT-CYB	NO
MMUT	NO
ATP5F1A	NO
IVNS1ABP	NO
MT-ND1	NO
MT-ND4L	NO
ATP5PB	NO
MT-ND2	NO
MT-ND5	NO
SC5D	NO
MT-ND3	NO
GCNT2P1	NO
MT-CO2	NO
PTGS2	NO
MT-CO3	NO
MT-CO1	NO
PTGS1	NO
COLGALT2	NO
COLGALT1	NO
ATP5MC1	NO
PGF	NO
PDPK1	NO
GALNT16	NO
PEDS1-UBE2V1	NO
GALNT15	NO
GALNT18	NO
VSIG2	NO
ATP5F1C	NO
ATP5PF	NO
ATP5ME	NO
ATP5PO	NO
ATP5MG	NO
ATP5F1E	NO
ATP5F1D	NO
CGB3	NO
AZIN2	NO
MT-ND6	NO
CTDSP2	NO
SYCP2	NO
MT-ATP6	NO
P3H3	NO
P3H2	NO
MT-ND4	NO
LOC642727	NO
GABRB3	NO
LOC131691	NO
PCCA	NO
MUC2	NO
MUC6	NO
MUC4	NO
MUC17	NO
MUC15	NO
COL15A1	NO
LOC644691	NO
GABRG3	NO
UROS	NO
ABCD1P5	NO
APOA1	NO
LOC650667	NO
SQLE	NO
COL4A6	NO
COL4A3	NO
COL4A1	NO
GSTO2	NO
COL22A1	NO
CMA1	NO
ARSH	NO
GNS	NO
GABRR2	NO
FH	NO
TLL1	NO
TLL2	NO
AUH	NO
LOC730412	NO
LOC727947	NO
COX7C	NO
HTR3C	NO
COL10A1	NO
COX5A	NO
COX5B	NO
DHFR	NO
LOC645947	NO
COL28A1	NO
CA14	NO
KYNU	NO
FPGS	NO
ARSF	NO
ARSB	NO
HEXA	NO
HEXB	NO
NEU4	NO
FUT8	NO
IDI1	NO
CDO1	NO
LOC651621	NO
HLA-DRB5	NO
KLK2	NO
ARSA	NO
ALG6	NO
GABRA5	NO
LOC644504	NO
FECH	NO
COX6C	NO
CSK	NO
LOC285407	NO
COL16A1	NO
SUCLG2	NO
IRF7	NO
PIGS	NO
ETFB	NO
CD3G	NO
GABRA4	NO
GABRA6	NO
GABRA3	NO
GABRA2	NO
GABRG2	NO
HAS2	NO
CA5B	NO
LOC731066	NO
COL25A1	NO
GMPPA	NO
COL5A2	NO
COL5A3	NO
LOC732162	NO
COL5A1	NO
CA6	NO
ALDH2	NO
GLRA3	NO
HAS3	NO
C1S	NO
UROD	NO
MUC3B	NO
ASAH2	NO
LOC732445	NO
LOC645870	NO
LOC648749	NO
COL24A1	NO
COL9A1	NO
ACMSD	NO
LOC652899	NO
PCCB	NO
INHBA	NO
INHBB	NO
INHBC	NO
GUSB	NO
IDH2	NO
IDH1	NO
MAN1A1	NO
UQCRBP1	NO
CD3E	NO
CH25H	NO
HAAO	NO
TSHB	NO
MTND5P10	NO
CTRB2	NO
LCT	NO
ACAD8	NO
DHFRP1	NO
LOC128192	NO
NEU3	NO
LCK	NO
KMO	NO
CD4	NO
ADAMTS14	NO
SEC23A	NO
CHRNB3	NO
CHRNB2	NO
CHRNB4	NO
SLC39A5	NO
SLC6A19	NO
LOC652741	NO
GALC	NO
CS	NO
GABRB1	NO
GABRB2	NO
CP	NO
ASNS	NO
PLG	NO
COL13A1	NO
COL21A1	NO
COX7B	NO
HIBCH	NO
HMGCR	NO
MDH2	NO
SUOX	NO
PIGB	NO
PIGC	NO
PIGL	NO
SUCLG1	NO
PIGT	NO
LOC650674	NO
BPNT1	NO
LOC730924	NO
PDK3	NO
PDK4	NO
COL6A1	NO
COL6A3	NO
COL6A2	NO
SEC24B	NO
CYP39A1	NO
GABRR1	NO
LOC654188	NO
NNT	NO
LOC643997	NO
FDPS	NO
COL19A1	NO
TLR7	NO
CA7	NO
LOC651536	NO
C1QB	NO
C1QA	NO
UQCRHL	NO
MYD88	NO
LOC650883	NO
INHA	NO
PEX3	NO
MPI	NO
LOC651820	NO
CGB8	NO
MTHFR	NO
CHRNA5	NO
CHRNA6	NO
CHRNA7	NO
CHRNA2	NO
CHRNA3	NO
LOC643554	NO
IDH3A	NO
LOC646675	NO
LOC646677	NO
IDH3G	NO
FSHB	NO
LOC283398	NO
GLRB	NO
SULT1A4	NO
BCKDHB	NO
LDHA	NO
LDHB	NO
USP18	NO
SLC6A14	NO
