## Supplementary Table 11 for "CilioGenics: an integrated method and database for predicting novel ciliary genes"

### Sheet: Sheet1
species	link
Homo sapiens	https://ftp.ncbi.nlm.nih.gov/genomes/all/GCF/000/001/405/GCF_000001405.39_GRCh38.p13/GCF_000001405.39_GRCh38.p13_protein.faa.gz
Pan troglodytes	https://ftp.ncbi.nlm.nih.gov/genomes/all/GCF/002/880/755/GCF_002880755.1_Clint_PTRv2/GCF_002880755.1_Clint_PTRv2_protein.faa.gz
Macaca mulatta	https://ftp.ncbi.nlm.nih.gov/genomes/all/GCF/003/339/765/GCF_003339765.1_Mmul_10/GCF_003339765.1_Mmul_10_protein.faa.gz
Gorilla gorilla gorilla	https://ftp.ncbi.nlm.nih.gov/genomes/all/GCF/008/122/165/GCF_008122165.1_Kamilah_GGO_v0/GCF_008122165.1_Kamilah_GGO_v0_protein.faa.gz
Felis catus	https://ftp.ncbi.nlm.nih.gov/genomes/all/GCF/018/350/175/GCF_018350175.1_F.catus_Fca126_mat1.0/GCF_018350175.1_F.catus_Fca126_mat1.0_protein.faa.gz
Canis lupus familiaris	https://ftp.ncbi.nlm.nih.gov/genomes/all/GCF/014/441/545/GCF_014441545.1_ROS_Cfam_1.0/GCF_014441545.1_ROS_Cfam_1.0_protein.faa.gz
Rattus norvegicus	https://ftp.ncbi.nlm.nih.gov/genomes/all/GCF/015/227/675/GCF_015227675.2_mRatBN7.2/GCF_015227675.2_mRatBN7.2_protein.faa.gz
Mus musculus	https://ftp.ncbi.nlm.nih.gov/genomes/all/GCF/000/001/635/GCF_000001635.27_GRCm39/GCF_000001635.27_GRCm39_protein.faa.gz
Gallus gallus	https://ftp.ncbi.nlm.nih.gov/genomes/all/GCF/016/699/485/GCF_016699485.2_bGalGal1.mat.broiler.GRCg7b/GCF_016699485.2_bGalGal1.mat.broiler.GRCg7b_protein.faa.gz
Xenopus tropicalis	https://ftp.ncbi.nlm.nih.gov/genomes/all/GCF/000/004/195/GCF_000004195.4_UCB_Xtro_10.0/GCF_000004195.4_UCB_Xtro_10.0_protein.faa.gz
Xenopus laevis	https://ftp.ncbi.nlm.nih.gov/genomes/all/GCF/017/654/675/GCF_017654675.1_Xenopus_laevis_v10.1/GCF_017654675.1_Xenopus_laevis_v10.1_protein.faa.gz
Danio rerio	https://ftp.ncbi.nlm.nih.gov/genomes/all/GCF/000/002/035/GCF_000002035.6_GRCz11/GCF_000002035.6_GRCz11_protein.faa.gz
Takifugu rubripes	https://ftp.ncbi.nlm.nih.gov/genomes/all/GCF/901/000/725/GCF_901000725.2_fTakRub1.2/GCF_901000725.2_fTakRub1.2_protein.faa.gz
Drosophila melanogaster	https://ftp.ncbi.nlm.nih.gov/genomes/all/GCF/000/001/215/GCF_000001215.4_Release_6_plus_ISO1_MT/GCF_000001215.4_Release_6_plus_ISO1_MT_protein.faa.gz
Ciona intestinalis	https://ftp.ncbi.nlm.nih.gov/genomes/all/GCF/000/224/145/GCF_000224145.3_KH/GCF_000224145.3_KH_protein.faa.gz
Caenorhabditis elegans	https://ftp.ncbi.nlm.nih.gov/genomes/all/GCF/000/002/985/GCF_000002985.6_WBcel235/GCF_000002985.6_WBcel235_protein.faa.gz
Plasmodium falciparum	https://ftp.ncbi.nlm.nih.gov/genomes/all/GCF/000/002/765/GCF_000002765.5_GCA_000002765/GCF_000002765.5_GCA_000002765_protein.faa.gz
Trypanosoma brucei	https://ftp.ncbi.nlm.nih.gov/genomes/all/GCF/000/002/445/GCF_000002445.2_ASM244v1/GCF_000002445.2_ASM244v1_protein.faa.gz
Branchiostoma floridae	https://ftp.ncbi.nlm.nih.gov/genomes/all/GCF/000/003/815/GCF_000003815.2_Bfl_VNyyK/GCF_000003815.2_Bfl_VNyyK_protein.faa.gz
Anopheles gambiae	https://ftp.ncbi.nlm.nih.gov/genomes/all/GCF/000/005/575/GCF_000005575.2_AgamP3/GCF_000005575.2_AgamP3_protein.faa.gz
Nematostella vectensis	https://ftp.ncbi.nlm.nih.gov/genomes/all/GCF/000/209/225/GCF_000209225.1_ASM20922v1/GCF_000209225.1_ASM20922v1_protein.faa.gz
Trichoplax adhaerens	https://ftp.ncbi.nlm.nih.gov/genomes/all/GCF/000/150/275/GCF_000150275.1_v1.0/GCF_000150275.1_v1.0_protein.faa.gz
Monosiga brevicollis	https://ftp.ncbi.nlm.nih.gov/genomes/all/GCF/000/002/865/GCF_000002865.3_V1.0/GCF_000002865.3_V1.0_protein.faa.gz
Batrachochytrium dendrobatidis	https://ftp.ncbi.nlm.nih.gov/genomes/all/GCF/000/203/795/GCF_000203795.1_v1.0/GCF_000203795.1_v1.0_protein.faa.gz
Micromonas commoda	https://ftp.ncbi.nlm.nih.gov/genomes/all/GCF/000/090/985/GCF_000090985.2_ASM9098v2/GCF_000090985.2_ASM9098v2_protein.faa.gz
Volvox carteri	https://ftp.ncbi.nlm.nih.gov/genomes/all/GCF/000/143/455/GCF_000143455.1_v1.0/GCF_000143455.1_v1.0_protein.faa.gz
Physcomitrella patens	https://ftp.ncbi.nlm.nih.gov/genomes/all/GCF/000/002/425/GCF_000002425.4_Phypa_V3/GCF_000002425.4_Phypa_V3_protein.faa.gz
Selaginella moellendorffii	https://ftp.ncbi.nlm.nih.gov/genomes/all/GCF/000/143/415/GCF_000143415.4_v1.0/GCF_000143415.4_v1.0_protein.faa.gz
Phytophthora infestans	https://ftp.ncbi.nlm.nih.gov/genomes/all/GCF/000/142/945/GCF_000142945.1_ASM14294v1/GCF_000142945.1_ASM14294v1_protein.faa.gz
Phytophthora sojae	https://ftp.ncbi.nlm.nih.gov/genomes/all/GCF/000/149/755/GCF_000149755.1_P.sojae_V3.0/GCF_000149755.1_P.sojae_V3.0_protein.faa.gz
Thalassiosira pseudonana	https://ftp.ncbi.nlm.nih.gov/genomes/all/GCF/000/149/405/GCF_000149405.2_ASM14940v2/GCF_000149405.2_ASM14940v2_protein.faa.gz
Emiliania huxleyi	https://ftp.ncbi.nlm.nih.gov/genomes/all/GCF/000/372/725/GCF_000372725.1_Emiliana_huxleyi_CCMP1516_main_genome_assembly_v1.0/GCF_000372725.1_Emiliana_huxleyi_CCMP1516_main_genome_assembly_v1.0_protein.faa.gz
Paramecium tetraurelia	https://ftp.ncbi.nlm.nih.gov/genomes/all/GCF/000/165/425/GCF_000165425.1_ASM16542v1/GCF_000165425.1_ASM16542v1_protein.faa.gz
Tetrahymena thermophila	https://ftp.ncbi.nlm.nih.gov/genomes/all/GCF/000/189/635/GCF_000189635.1_JCVI-TTA1-2.2/GCF_000189635.1_JCVI-TTA1-2.2_protein.faa.gz
Toxoplasma gondii ME49	https://ftp.ncbi.nlm.nih.gov/genomes/all/GCF/000/006/565/GCF_000006565.2_TGA4/GCF_000006565.2_TGA4_protein.faa.gz
Naegleria gruberi	https://ftp.ncbi.nlm.nih.gov/genomes/all/GCF/000/004/985/GCF_000004985.1_V1.0/GCF_000004985.1_V1.0_protein.faa.gz
Trichomonas vaginalis	https://ftp.ncbi.nlm.nih.gov/genomes/all/GCF/000/002/825/GCF_000002825.2_ASM282v1/GCF_000002825.2_ASM282v1_protein.faa.gz
Leishmania major	https://ftp.ncbi.nlm.nih.gov/genomes/all/GCF/000/002/725/GCF_000002725.2_ASM272v2/GCF_000002725.2_ASM272v2_protein.faa.gz
Giardia lamblia	https://ftp.ncbi.nlm.nih.gov/genomes/all/GCF/000/002/435/GCF_000002435.2_UU_WB_2.1/GCF_000002435.2_UU_WB_2.1_protein.faa.gz
Apis mellifera	https://ftp.ncbi.nlm.nih.gov/genomes/all/GCF/003/254/395/GCF_003254395.2_Amel_HAv3.1/GCF_003254395.2_Amel_HAv3.1_protein.faa.gz
Strongylocentrotus purpuratus	https://ftp.ncbi.nlm.nih.gov/genomes/all/GCF/000/002/235/GCF_000002235.5_Spur_5.0/GCF_000002235.5_Spur_5.0_protein.faa.gz
Lottia gigantea	https://ftp.ncbi.nlm.nih.gov/genomes/all/GCF/000/327/385/GCF_000327385.1_Helro1/GCF_000327385.1_Helro1_protein.faa.gz
Aureococcus anophagefferens	https://ftp.ncbi.nlm.nih.gov/genomes/all/GCF/000/186/865/GCF_000186865.1_v_1.0/GCF_000186865.1_v_1.0_protein.faa.gz
Saccharomyces cerevisiae	https://ftp.ncbi.nlm.nih.gov/genomes/all/GCF/000/146/045/GCF_000146045.2_R64/GCF_000146045.2_R64_protein.faa.gz
Encephalitozoon cuniculi	https://ftp.ncbi.nlm.nih.gov/genomes/all/GCF/000/091/225/GCF_000091225.1_ASM9122v1/GCF_000091225.1_ASM9122v1_protein.faa.gz
Phycomyces blakesleeanus	https://ftp.ncbi.nlm.nih.gov/genomes/all/GCF/001/638/985/GCF_001638985.1_Phybl2/GCF_001638985.1_Phybl2_protein.faa.gz
Ustilago maydis	https://ftp.ncbi.nlm.nih.gov/genomes/all/GCF/000/328/475/GCF_000328475.2_Umaydis521_2.0/GCF_000328475.2_Umaydis521_2.0_protein.faa.gz
Cryptococcus neoformans	https://ftp.ncbi.nlm.nih.gov/genomes/all/GCF/000/091/045/GCF_000091045.1_ASM9104v1/GCF_000091045.1_ASM9104v1_protein.faa.gz
Schizosaccharomyces pombe	https://ftp.ncbi.nlm.nih.gov/genomes/all/GCF/000/002/945/GCF_000002945.1_ASM294v2/GCF_000002945.1_ASM294v2_protein.faa.gz
Neurospora crassa	https://ftp.ncbi.nlm.nih.gov/genomes/all/GCF/000/182/925/GCF_000182925.2_NC12/GCF_000182925.2_NC12_protein.faa.gz
Yarrowia lipolytica	https://ftp.ncbi.nlm.nih.gov/genomes/all/GCF/000/002/525/GCF_000002525.2_ASM252v1/GCF_000002525.2_ASM252v1_protein.faa.gz
Debaryomyces hansenii	https://ftp.ncbi.nlm.nih.gov/genomes/all/GCF/000/006/445/GCF_000006445.2_ASM644v2/GCF_000006445.2_ASM644v2_protein.faa.gz
Kluyveromyces lactis	https://ftp.ncbi.nlm.nih.gov/genomes/all/GCF/000/002/515/GCF_000002515.2_ASM251v1/GCF_000002515.2_ASM251v1_protein.faa.gz
Candida glabrata	https://ftp.ncbi.nlm.nih.gov/genomes/all/GCF/000/002/545/GCF_000002545.3_ASM254v2/GCF_000002545.3_ASM254v2_protein.faa.gz
Dictyostelium discoideum	https://ftp.ncbi.nlm.nih.gov/genomes/all/GCF/000/004/695/GCF_000004695.1_dicty_2.7/GCF_000004695.1_dicty_2.7_protein.faa.gz
Entamoeba histolytica	https://ftp.ncbi.nlm.nih.gov/genomes/all/GCF/000/208/925/GCF_000208925.1_JCVI_ESG2_1.0/GCF_000208925.1_JCVI_ESG2_1.0_protein.faa.gz
Cyanidioschyzon merolae	https://ftp.ncbi.nlm.nih.gov/genomes/all/GCF/000/091/205/GCF_000091205.1_ASM9120v1/GCF_000091205.1_ASM9120v1_protein.faa.gz
Ostreococcus tauri	https://ftp.ncbi.nlm.nih.gov/genomes/all/GCF/000/214/015/GCF_000214015.3_version_140606/GCF_000214015.3_version_140606_protein.faa.gz
Arabidopsis thaliana	https://ftp.ncbi.nlm.nih.gov/genomes/all/GCF/000/001/735/GCF_000001735.4_TAIR10.1/GCF_000001735.4_TAIR10.1_protein.faa.gz
Oryza sativa	https://ftp.ncbi.nlm.nih.gov/genomes/all/GCF/001/433/935/GCF_001433935.1_IRGSP-1.0/GCF_001433935.1_IRGSP-1.0_protein.faa.gz
Phaeodactylum tricornutum	https://ftp.ncbi.nlm.nih.gov/genomes/all/GCF/000/150/955/GCF_000150955.2_ASM15095v2/GCF_000150955.2_ASM15095v2_protein.faa.gz
Cryptosporidium parvum	https://ftp.ncbi.nlm.nih.gov/genomes/all/GCF/000/165/345/GCF_000165345.1_ASM16534v1/GCF_000165345.1_ASM16534v1_protein.faa.gz
Coccomyxa subellipsoidea	https://ftp.ncbi.nlm.nih.gov/genomes/all/GCF/000/258/705/GCF_000258705.1_Coccomyxa_subellipsoidae_v2.0/GCF_000258705.1_Coccomyxa_subellipsoidae_v2.0_protein.faa.gz
Acanthamoeba castellanii	https://ftp.ncbi.nlm.nih.gov/genomes/all/GCF/000/313/135/GCF_000313135.1_Acastellanii.strNEFF_v1/GCF_000313135.1_Acastellanii.strNEFF_v1_protein.faa.gz
Fonticula alba	https://ftp.ncbi.nlm.nih.gov/genomes/all/GCF/000/388/065/GCF_000388065.1_Font_alba_ATCC_38817_V2/GCF_000388065.1_Font_alba_ATCC_38817_V2_protein.faa.gz
Rhizophagus irregularis	https://ftp.ncbi.nlm.nih.gov/genomes/all/GCF/000/439/145/GCF_000439145.1_ASM43914v3/GCF_000439145.1_ASM43914v3_protein.faa.gz
Sphaeroforma arctica	https://ftp.ncbi.nlm.nih.gov/genomes/all/GCF/001/186/125/GCF_001186125.1_Spha_arctica_JP610_V1/GCF_001186125.1_Spha_arctica_JP610_V1_protein.faa.gz
Capsaspora owczarzaki	https://ftp.ncbi.nlm.nih.gov/genomes/all/GCF/000/151/315/GCF_000151315.2_C_owczarzaki_V2/GCF_000151315.2_C_owczarzaki_V2_protein.faa.gz
Populus trichocarpa	https://ftp.ncbi.nlm.nih.gov/genomes/all/GCF/000/002/775/GCF_000002775.4_Pop_tri_v3/GCF_000002775.4_Pop_tri_v3_protein.faa.gz
Theileria annulata	https://ftp.ncbi.nlm.nih.gov/genomes/all/GCF/000/003/225/GCF_000003225.4_ASM322v1/GCF_000003225.4_ASM322v1_protein.faa.gz
Chlamydomonas reinhardtii	https://ftp.ncbi.nlm.nih.gov/genomes/all/GCF/000/002/595/GCF_000002595.2_Chlamydomonas_reinhardtii_v5.5/GCF_000002595.2_Chlamydomonas_reinhardtii_v5.5_protein.faa.gz
Enterobacter cloacae	https://ftp.ncbi.nlm.nih.gov/genomes/all/GCF/000/770/155/GCF_000770155.1_ASM77015v1/GCF_000770155.1_ASM77015v1_protein.faa.gz
